# The nascent transcriptome delineates the regulatory landscape in human health and disease

**DOI:** 10.1101/2025.09.24.676871

**Authors:** Sagar R. Shah, You Chen, Alden K. Leung, Priscila V. Castilho Navarro, Mauricio I. Paramo, Juhi Gupta, Aishwarya Gurumurthy, Rebuma F. Fite, Annika K. Weimer, Kelly Cochran, Austin Wang, Qian Du, Ahmed M. Mohyeldin, Dieter Egli, Anshul Kundaje, Remi J. Creusot, Russell J.H. Ryan, Michael P. Snyder, Andrew G. Clark, John T. Lis, Haiyuan Yu

## Abstract

Transcriptional regulatory elements (TREs) orchestrate gene expression programs fundamental to cellular identity and transitions across physiological and pathological states. Here, we present a high-resolution atlas of RNA Polymerase II-engaged TREs (enhancers and promoters) across all major human organ systems and a broad spectrum of developmental and disease states. This atlas is generated using PRO-cap, a highly sensitive method that detects nascent RNA at transcription initiation sites, a critical feature of active TREs. The base-pair resolution of PRO-cap enables systematic dissection of transcription initiation architecture, revealing associations among tissue specificity, evolutionary constraint, transcription factor usage, and regulatory connectivity. Integration with deep learning models such as ProCapNet further provides a framework for prioritizing noncoding variants from GWAS and eQTL studies. Moreover, this tissue-resolved atlas identifies lineage-specific regulatory programs and their alterations in diseases such as metastatic cancer, where TRE landscapes capture regulatory signatures reflecting both tissue of origin and adaptive responses to distant niches. Together, these findings establish transcription initiation at regulatory elements as a defining and mechanistically informative layer of gene regulation across development, physiology, and disease.
