## Supplementary Table 1 for "The nascent transcriptome delineates the regulatory landscape in human health and disease"

### Sheet: Biosample information
PRO-cap sample ID	Internal group name	Sample name	Sample type	Primary site	Metastatic site	ENCODE Experiment ID	ENCODE Donor ID	GTEx/EN-Tex Donor ID	LeukoPak Donor Collection ID	BROAD Biosample IDs	CHTN/NCI Donor ID	Other collaborators	GEO ID	Age	Gender	Blood Type
EN23	normal_tissues	Right ventricle myocardium inferior of heart	Heart			ENCSR959JOB	ENCDO520EJG							60	M
EN37	normal_tissues	Left ventricle of heart	Heart			ENCSR656ZDH	ENCDO528BHB							47	F
EN49	normal_tissues	Left atrium of heart	Heart			ENCSR270EGA	ENCDO520EJG							60	M
EN50	normal_tissues	Left ventricle myocardium inferior of heart	Heart			ENCSR294JPW	ENCDO520EJG							60	M
EN51	normal_tissues	Right ventricle myocardium superior of heart	Heart			ENCSR124RWD	ENCDO520EJG							60	M
EN12	normal_tissues	Kidney	Kidney			ENCSR660UDB	ENCDO528BHB							47	F
EN27	normal_tissues	Lower lobe of left lung	Lung			ENCSR216UNW	ENCDO520EJG							60	M
EN38	normal_tissues	Lung	Lung			ENCSR997YHR	ENCDO528BHB							47	F
EN39	normal_tissues	Ovary	Ovary			ENCSR889QVM	ENCDO528BHB							47	F
EN36	normal_tissues	Pancreas	Pancreas			ENCSR338WJS	ENCDO221IPH							26	M
EN42	normal_tissues	Ureter	Ureter			ENCSR526QVD	ENCDO528BHB							47	F
EN40	normal_tissues	Peritoneum	Peritoneum			ENCSR624CVP	ENCDO528BHB							47	F
EN48	normal_tissues	Mesenteric fat pad	Adipose			ENCSR683FOJ	ENCDO856ZOJ							59	F
GT16	normal_tissues	Subcutaneous adipose tissue	Adipose			ENCSR386RDW	ENCDO793LXB	GTEX-1LGRB						53	F
GT3	normal_tissues	Omental fat pad	Adipose			ENCSR926PFT	ENCDO793LXB	GTEX-1LGRB						53	F
EN28	normal_tissues	Adrenal gland	Adrenal gland			ENCSR516YGD	ENCDO575WHY							41	F
EN46	normal_tissues	Adrenal gland	Adrenal gland			ENCSR408RHY	ENCDO856ZOJ							59	F
GT17	normal_tissues	Adrenal gland	Adrenal gland			ENCSR970ACM	ENCDO793LXB	GTEX-1LGRB						53	F
CHTN7	normal_tissues	Appendix	Appendix			ENCSR784FKF					60835T_003			56	M
CHTN8	normal_tissues	Pulmonary artery	Artery			ENCSR368ARY					62841T_003			62	M
EN29	normal_tissues	Aorta	Artery			ENCSR657PSE	ENCDO575WHY							41	F
GT28	normal_tissues	Ascending aorta	Artery			ENCSR384HWB	ENCDO793LXB	GTEX-1LGRB						53	F
GT4	normal_tissues	Tibial artery	Artery			ENCSR642TRG	ENCDO793LXB	GTEX-1LGRB						53	F
HN1	normal_tissues	Right carotid artery	Artery			ENCSR023NXW
HN2	normal_tissues	Left carotid artery	Artery			ENCSR296MTV
NALM-6	leukemia_lymphoma	NALM-6	B-ALL			ENCSR526XOQ
REH	leukemia_lymphoma	REH	B-ALL			ENCSR983JFU
SEM	leukemia_lymphoma	SEM	B-ALL			ENCSR944DTY
EN30	normal_tissues	Bile duct	Bile duct			ENCSR889PCF	ENCDO575WHY							41	F
CHTN5	normal_tissues	Bladder	Bladder			ENCSR045XAW					43218A4A			67	F
T1D15	T1D	T cells from T1D donor	Blood			ENCSR701MOE								19	F
T1D18	T1D	T cells from T1D donor	Blood			ENCSR118KGX								32	F
T1D24	T1D	T cells from T1D donor	Blood			ENCSR723NVI								48	F
T1D5	T1D	T cells from T1D donor	Blood			ENCSR089CQL								29	F
T1D8	T1D	T cells from T1D donor	Blood			ENCSR065NDB								22	F
B1	normal_tissues	Monocytes	Blood			ENCSR093JST
B10	normal_tissues	Cytotoxic T cells	Blood			ENCSR594WJV			2							B+
B11	normal_tissues	PBMCs	Blood			ENCSR834OVY			3							A+
B12	normal_tissues	B cells	Blood			ENCSR083AMN			3							A+
B13	normal_tissues	Cytotoxic T cells	Blood			ENCSR069DQH			3							A+
B14	normal_tissues	PBMCs	Blood			ENCSR250REI			4							AB+
B15	normal_tissues	PBMCs	Blood			ENCSR382HFH			4							AB+
B16	normal_tissues	NK cells	Blood			ENCSR829KWG			4							AB+
B17	normal_tissues	PBMCs	Blood			ENCSR712UDA			5
B18	normal_tissues	Neutrophils	Blood			ENCSR282IJP			5
B2	normal_tissues	PBMCs	Blood			ENCSR740DLY			6							A-
B3	normal_tissues	Monocytes	Blood			ENCSR841GXY			6							A-
B4	normal_tissues	PBMCs	Blood			ENCSR723JIC			1							AB+
B5	normal_tissues	Pan T cells	Blood			ENCSR489FZB			1							AB+
B6	normal_tissues	Helper T cells	Blood			ENCSR683YVU			1							AB+
B7	normal_tissues	PBMCs	Blood			ENCSR386UFU			2							B+
B8	normal_tissues	Pan T cells	Blood			ENCSR296XBI			2							B+
B9	normal_tissues	Helper T cells	Blood			ENCSR528FMA			2							B+
HN25	normal_tissues	PBMCs	Blood			ENCSR795NHV
CHTN10	normal_tissues	Cerebellum	Brain			ENCSR407CCJ					88127T004			51	F
CHTN13	normal_tissues	Cerebellum	Brain			ENCSR062QYF					MAD02-00765 N4-20			43	F
CHTN22	normal_tissues	Temporal lobe of cerebral cortex	Brain			ENCSR915VCN					MAD12-01079-T1-03			49	F
HN21	normal_tissues	Left frontal of cerebral cortex	Brain			ENCSR675RBN
HN9	normal_tissues	Cerebellum	Brain			ENCSR053UMZ
BRD4_T	degron_lines	BRD4_T	BRD4 AID cells with auxin treatment			ENCSR273ORE
BRD4_U	degron_lines	BRD4_U	BRD4 AID cells without auxin treatment			ENCSR360MUR
BCT37	normal_tissues	Breast mammary	Breast			ENCSR212GWU					M1220218B			39	F
BCT43	normal_tissues	Breast mammary	Breast			ENCSR374RDU					WD-97476/PAT-45038/PROC-45969
BCT5	normal_tissues	Breast mammary	Breast			ENCSR500IHG					MAD20-00534-N1-01			55	F
GT13	normal_tissues	Breast epithelium	Breast			ENCSR393PGX	ENCDO793LXB	GTEX-1LGRB						53	F
CHTN4	normal_tissues	Bronchus	Bronchus			ENCSR233GRN					42905A1A@			68	F
CDK7_T	degron_lines	CDK7_T	CDK7 AID cells with auxin treatment			ENCSR871CUV
CDK7_U	degron_lines	CDK7_U	CDK7 AID cells without auxin treatment			ENCSR990FJB
K562	leukemia_lymphoma	K562	CML			ENCSR220XSM
CTCF_T	degron_lines	CTCF_T	CTCF AID cells with auxin treatment			ENCSR261OWE
CTCF_U	degron_lines	CTCF_U	CTCF AID cells without auxin treatment			ENCSR165QKR
A549	other	Non-small cell adenocarcinoma cell line	Diseased cell line			ENCSR219IHS								58	M
A673	other	Ewing sarcoma cell line	Diseased cell line			ENCSR046BCI
CACO2	other	Colorectal adenocarcinoma cell line	Diseased cell line			ENCSR100LIJ
CALU3	other	Non-small cell adenocarcinoma cell line	Diseased cell line			ENCSR935RNW
GT12	normal_tissues	Esophagus muscularis mucosa	Esophagus			ENCSR246YHR	ENCDO793LXB	GTEX-1LGRB						53	F
GT19	normal_tissues	Esophagus squamous epithelium	Esophagus			ENCSR153AON	ENCDO793LXB	GTEX-1LGRB						53	F
GT7	normal_tissues	Gastroesophageal sphincter	Esophagus			ENCSR946MDO	ENCDO845WKR	GTEX-1JKYN						37	M
EN43	normal_tissues	Fallopian tube	Fallopian tube			ENCSR472ETC	ENCDO411EVD							46	F
CHTN6	normal_tissues	Gallbladder	Gallbladder			ENCSR282COG					52547T_003			40	M
Karpas422	leukemia_lymphoma	KARPAS-422	GCB-DLBCL			ENCSR245UIS
OCI-LY7	leukemia_lymphoma	OCI-LY7	GCB-DLBCL			ENCSR335ZMZ
Pfeiffer	leukemia_lymphoma	Pfeiffer	GCB-DLBCL			ENCSR683YIA
SUDHL5	leukemia_lymphoma	SU-DHL-5	GCB-DLBCL			ENCSR124AWE
EN13	normal_tissues	Left ventricle of heart	Heart			ENCSR812JCT	ENCDO411EVD							46	F
EN17	normal_tissues	Left ventricle of heart	Heart			ENCSR961UBB	ENCDO856ZOJ							59	F
EN2	normal_tissues	Left ventricle of heart	Heart			ENCSR426RMA	ENCDO392CRK							40	M
EN21	normal_tissues	Right ventricle of heart	Heart			ENCSR219QKX	ENCDO392CRK							40	M
EN31	normal_tissues	Septum of heart	Heart			ENCSR484CAZ	ENCDO575WHY							41	F
EN32	normal_tissues	Left ventricle of heart	Heart			ENCSR290MPW	ENCDO575WHY							41	F
EN33	normal_tissues	Right ventricle of heart	Heart			ENCSR380VKC	ENCDO575WHY							41	F
EN44	normal_tissues	Right atrium of heart	Heart			ENCSR883PPD	ENCDO411EVD							46	F
GT5	normal_tissues	Left ventricle of heart	Heart			ENCSR676YGJ	ENCDO793LXB	GTEX-1LGRB						53	F
GT8	normal_tissues	Right atrium auricular region of heart	Heart			ENCSR997INZ	ENCDO793LXB	GTEX-1LGRB						53	F
WTC11	lineage_differentiation	WTC11	iPSCs			ENCSR178XKL
EN14	normal_tissues	Left colon	Large intestine			ENCSR220OLX	ENCDO411EVD							46	F
EN24	normal_tissues	Mucosa of descending colon	Large intestine			ENCSR995FAO	ENCDO186XRB							61	F
EN5	normal_tissues	Colonic mucosa	Large intestine			ENCSR784YIV	ENCDO575WHY							41	F
GT25	normal_tissues	Transverse colon	Large intestine			ENCSR769SLJ	ENCDO793LXB	GTEX-1LGRB						53	F
GT27	normal_tissues	Sigmoid colon	Large intestine			ENCSR179FHG	ENCDO793LXB	GTEX-1LGRB						53	F
HN10	normal_tissues	Rectum	Large intestine			ENCSR836XBB
CHTN17	normal_tissues	Liver	Liver			ENCSR269FMG					MAD10-00131-N1-01			53	F
CHTN23	normal_tissues	Liver	Liver			ENCSR072JHG					MAD13-00837-N1-01			71	F
EN10	normal_tissues	Right lobe of liver	Liver			ENCSR845LKT	ENCDO575EGL							16	F
EN11	normal_tissues	Right lobe of liver	Liver			ENCSR694RPO	ENCDO912EIY							47	F
EN54	normal_tissues	Left lobe of liver	Liver			ENCSR065QHA	ENCDO757VPQ							45	M
EN55	normal_tissues	Liver	Liver			ENCSR331UGM
EN8	normal_tissues	Right lobe of liver	Liver			ENCSR575NNF	ENCDO575WHY							41	F
GT26	normal_tissues	Right lobe of liver	Liver			ENCSR992HBP	ENCDO793LXB	GTEX-1LGRB						53	F
HE25_LivPowPC	normal_tissues	Liver	Liver			ENCSR243MVI
HE26_LivPermPowPC	normal_tissues	Liver	Liver			ENCSR753TEA
EN18	normal_tissues	Lower lobe of left lung	Lung			ENCSR967RHN	ENCDO856ZOJ							59	F
EN22	normal_tissues	Left lung	Lung			ENCSR659YNL	ENCDO392CRK							40	M
EN53	normal_tissues	Upper lobe of left lung	Lung			ENCSR478DAN	ENCDO186XRB							61	F
GT29	normal_tissues	Upper lobe of left lung	Lung			ENCSR347PQY	ENCDO793LXB	GTEX-1LGRB						53	F
CHTN18	normal_tissues	Pulmonary lymph node	Lymph node			ENCSR633OWM					MAD10-00682-N1-01			58	F
CHTN19	normal_tissues	Periaortic lymph node	Lymph node			ENCSR100PNA					MAD11-00023-N1-01			68	F
CHTN20	normal_tissues	Peribronchial lymph node	Lymph node			ENCSR266TET					MAD11-00059-N2-01			63	F
CHTN21	normal_tissues	Pericolonic lymph node	Lymph node			ENCSR122BHP					MAD12-00855-N1-01			50	F
SP49	leukemia_lymphoma	SP49	MCL			ENCSR353ZXW
MED14_T	degron_lines	MED14_T	MED14 AID cells with auxin treatment			ENCSR718AQM
MED14_U	degron_lines	MED14_U	MED14 AID cells without auxin treatment			ENCSR900SLO
BCT10	metastatic_cancer	Metastatic breast cancer to ovary	Metastatic breast cancer	Breast	Ovary	ENCSR810UBG					MAD06-00454-T1-03			48	F
BCT11	metastatic_cancer	Metastatic breast cancer to ovary	Metastatic breast cancer	Breast	Ovary	ENCSR617JRP					MAD08-00299-T1-02			57	F
BCT12	metastatic_cancer	Metastatic breast cancer to brain	Metastatic breast cancer	Breast	Brain	ENCSR687HZX					MAD12-00863-T2-02			59	F
BCT13	metastatic_cancer	Metastatic breast cancer to brain	Metastatic breast cancer	Breast	Brain	ENCSR813CRU					MAD12-01153-T1-03			71	F
BCT15	metastatic_cancer	Metastatic breast cancer to brain	Metastatic breast cancer	Breast	Brain	ENCSR610POV					MAD14-00159-T1-01			40	F
BCT17	metastatic_cancer	Metastatic breast cancer to brain	Metastatic breast cancer	Breast	Brain	ENCSR008TSD					MAD15-00277-T2-01			42	F
BCT21	metastatic_cancer	Metastatic breast cancer to brain	Metastatic breast cancer	Breast	Brain	ENCSR980TGS					MAD20-00795-T1-01			51	F
BCT22	metastatic_cancer	Metastatic breast cancer to brain	Metastatic breast cancer	Breast	Brain (Left Frontal)	ENCSR216FUJ					M1210529A			79	F
BCT23	metastatic_cancer	Metastatic breast cancer to brain	Metastatic breast cancer	Breast	Brain (Left Parietal)	ENCSR180NBV					M1210787A			71	F
BCT24	metastatic_cancer	Metastatic breast cancer to brain	Metastatic breast cancer	Breast	Brain (Right Temporal)	ENCSR888DKJ					M4160778A			67	F
BCT25	metastatic_cancer	Metastatic breast cancer to brain	Metastatic breast cancer	Breast	Brain (Left Frontal)	ENCSR436JXW					M4170626A			72	F
BCT26	metastatic_cancer	Metastatic breast cancer to brain	Metastatic breast cancer	Breast	Brain (Left Frontal)	ENCSR575EOB					M4180816A			41	F
BCT9	metastatic_cancer	Metastatic breast cancer to ovary	Metastatic breast cancer	Breast	Ovary	ENCSR934ZMQ					MAD02-01163-T1-02			43	F
HCC5	metastatic_cancer	Metastatic liver cancer to adrenal gland	Metastatic colon cancer	Liver	Adrenal gland	ENCSR876AEQ					MAD08-00775-T1-09			30	F
Met10	metastatic_cancer	Metastatic colon cancer to brain	Metastatic colon cancer	Large intestine	Brain	ENCSR074XYR					93666T001			50	M
Met3	metastatic_cancer	Metastatic colon cancer to lung	Metastatic colon cancer	Large intestine	Lung	ENCSR331QXJ					58638T_005			72	F
Met4	metastatic_cancer	Metastatic colon cancer to lung	Metastatic colon cancer	Large intestine	Lung	ENCSR666GXV					61099T_003			73	F
Met7	metastatic_cancer	Metastatic colon cancer to brain	Metastatic colon cancer	Large intestine	Brain	ENCSR644TYW					89351T007			56	M
HCC10	metastatic_cancer	Metastatic liver cancer to lung	Metastatic liver cancer	Liver	Lung	ENCSR720EXP					MAD13-00688-N1-01			62	F
HCC11	metastatic_cancer	Metastatic liver cancer to lung	Metastatic liver cancer	Liver	Lung	ENCSR149WMX					MAD13-00688-T1-01			62	F
HCC4	metastatic_cancer	Metastatic liver cancer to adrenal gland	Metastatic liver cancer	Liver	Adrenal gland	ENCSR300AAD					MAD09-00005-T1-01			30	F
Met8	metastatic_cancer	Metastatic lung cancer to adrenal gland	Metastatic lung cancer	Lung	Adrenal gland	ENCSR673CJC					91100T004			54	F
Met6	metastatic_cancer	Metastatic pancreatic cancer to ovary	Metastatic pancreatic cancer	Pancreas	Ovary	ENCSR175VMO					82866T_003			52	F
CHTN14	normal_tissues	Skeletal muscle of leg	Muscle			ENCSR636RVF					MAD08-00455-N1-03			42	F
CHTN24	normal_tissues	Skeletal muscle of arm	Muscle			ENCSR632XIZ					MAD17-00378-N1-01			29	F
CHTN27	normal_tissues	Skeletal muscle of leg	Muscle			ENCSR229XTQ					91379T003
EN52	normal_tissues	Psoas muscle	Muscle			ENCSR521BLL	ENCDO186XRB							61	F
EN7	normal_tissues	Psoas muscle	Muscle			ENCSR245HPE	ENCDO575WHY							41	F
GT10	normal_tissues	Gastrocnemius medialis	Muscle			ENCSR235BZZ	ENCDO793LXB	GTEX-1LGRB						53	F
HN3	normal_tissues	Sternocleidomastoid muscle	Muscle			ENCSR964OON
NELFC_T	degron_lines	NELFC_T	NELF-C AID cells with auxin treatment										GSM4296338;GSM4296340
NELFC_U	degron_lines	NELFC_U	NELF-C AID cells without auxin treatment										GSM4296337;GSM4296339
EN34	normal_tissues	Sciatic nerve	Nerve			ENCSR794VAJ	ENCDO575WHY							41	F
GT9	normal_tissues	Tibial nerve	Nerve			ENCSR077MAX	ENCDO845WKR	GTEX-1JKYN						37	M
HEK293	other	Embryonic kidney cell line	Normal cell line			ENCSR520PUD
HUVEC	other	Umbilical vein endothelial cell line	Normal cell line			ENCSR098LLB
LUHMES	other	Mesencephalic neuronal cell line	Normal cell line			ENCSR796JNK
ReNcellCX	other	Neural progenitor cell line	Normal cell line			ENCSR973QQI
CHTN25	normal_tissues	Ovary	Ovary			ENCSR482XCK					MAD10-00036-N1-01			53	F
CHTN26	normal_tissues	Ovary	Ovary			ENCSR357VUN					MAD13-00247-N2-01			45	F
EN19	normal_tissues	Ovary	Ovary			ENCSR574ZMF	ENCDO856ZOJ							59	F
EN25	normal_tissues	Ovary	Ovary			ENCSR766KPR	ENCDO186XRB							61	F
EN6	normal_tissues	Ovary	Ovary			ENCSR940QKZ	ENCDO575WHY							41	F
GT11	normal_tissues	Ovary	Ovary			ENCSR087CGY	ENCDO793LXB	GTEX-1LGRB						53	F
EN1	normal_tissues	Pancreas	Pancreas			ENCSR104MSL	ENCDO186XRB							61	F
EN20	normal_tissues	Pancreas	Pancreas			ENCSR744JVA	ENCDO856ZOJ							59	F
EN3	normal_tissues	Pancreas	Pancreas			ENCSR374OGG	ENCDO575WHY							41	F
EN35	normal_tissues	Pancreas	Pancreas			ENCSR489BCG	ENCDO575EGL							16	F
GT18	normal_tissues	Body of pancreas	Pancreas			ENCSR739MOQ	ENCDO793LXB	GTEX-1LGRB						53	F
HN5	normal_tissues	Parotid gland	Parotid gland			ENCSR431OQI
CHTN1	normal_tissues	Penis	Penis			ENCSR155NVW					21927A2A			50	M
POLR2A_T	degron_lines	POLR2A_T	POLR2A AID cells with auxin treatment			ENCSR197JLW
POLR2A_U	degron_lines	POLR2A_U	POLR2A AID cells without auxin treatment			ENCSR074XOP
GT21	normal_tissues	Prostate gland	Prostate			ENCSR845TMF	ENCDO451RUA	GTEX-1K2DA						54	M
RAD21_T	degron_lines	RAD21_T	RAD21 AID cells with auxin treatment			ENCSR100EDZ
RAD21_U	degron_lines	RAD21_U	RAD21 AID cells without auxin treatment			ENCSR635SXX
GT20	normal_tissues	Suprapubic skin	Skin			ENCSR956DBV	ENCDO793LXB	GTEX-1LGRB						53	F
GT23	normal_tissues	Lower leg skin	Skin			ENCSR928ZWP	ENCDO793LXB	GTEX-1LGRB						53	F
CHTN12	normal_tissues	Ileum	Small intestine			ENCSR618ZHM					64614T_003			62	F
CHTN2	normal_tissues	Duodenum	Small intestine			ENCSR754LBG					39090A1A			70	F
EN47	normal_tissues	Jejunum	Small intestine			ENCSR255VLW	ENCDO856ZOJ							59	F
GT24	normal_tissues	Peyer's patch	Small intestine			ENCSR757HMG	ENCDO793LXB	GTEX-1LGRB						53	F
SMARCA5_T	degron_lines	SMARCA5_T	SMARCA5 AID cells with auxin treatment			ENCSR966RLG
SMARCA5_U	degron_lines	SMARCA5_U	SMARCA5 AID cells without auxin treatment			ENCSR932TRR
HN8	normal_tissues	Spinal cord	Spinal cord			ENCSR353JON
EN26	normal_tissues	Spleen	Spleen			ENCSR219NJB	ENCDO186XRB							61	F
EN4	normal_tissues	Spleen	Spleen			ENCSR821MIF	ENCDO856ZOJ							59	F
EN9	normal_tissues	Spleen	Spleen			ENCSR797AOQ	ENCDO575WHY							41	F
GT15	normal_tissues	Spleen	Spleen			ENCSR417NJC	ENCDO793LXB	GTEX-1LGRB						53	F
GT6	normal_tissues	Stomach	Stomach			ENCSR548GOG	ENCDO793LXB	GTEX-1LGRB						53	F
SUPT16H_T	degron_lines	SUPT16H_T	SUPT16H AID cells with auxin treatment			ENCSR867EQV
SUPT16H_U	degron_lines	SUPT16H_U	SUPT16H AID cells without auxin treatment			ENCSR273JQN
EN15	normal_tissues	Testis	Testis			ENCSR542IVL						Schimenti Lab: 19042901 from 5/2/19		20-29	M
EN16	normal_tissues	Testis	Testis			ENCSR305RPP						Schimenti Lab: 19012103 from 1/25/19		40-49	M
GT22	normal_tissues	Testis	Testis			ENCSR679CMZ	ENCDO451RUA	GTEX-1K2DA						54	M
CHTN11	normal_tissues	Thyroid gland	Thyroid			ENCSR756CCD					51513T_003			49	M
GT1	normal_tissues	Thyroid gland	Thyroid			ENCSR431MXP	ENCDO271OUW	GTEX-1LVAN						51	F
CHTN3	normal_tissues	Trachea	Trachea			ENCSR117JKC					40257A12A			54	M
CHTN15	normal_tissues	Uterus	Uterus			ENCSR883HAT					MAD08-00478-N1-04			42	F
CHTN16	normal_tissues	Uterus	Uterus			ENCSR657RPS					MAD08-00537-N2-02			38	F
EN45	normal_tissues	Uterus	Uterus			ENCSR399LAD	ENCDO411EVD							46	F
GT2	normal_tissues	Uterus	Uterus			ENCSR015HKC	ENCDO793LXB	GTEX-1LGRB						53	F
GT14	normal_tissues	Vagina	Vagina			ENCSR280NVT	ENCDO793LXB	GTEX-1LGRB						53	F
CHTN9	normal_tissues	Superior vena cava	Vein			ENCSR881RXX					62843T_003			62	M
SC11	lineage_differentiation	H9 derived endodermal cells	ESC-derived endodermal cells			ENCSR443GRP	ENCDO222AAA			8085				5d	F
SC10	lineage_differentiation	H9 derived epicardium (mesothelium)	ESC-derived epicardium mesothelium cells			ENCSR571OAW	ENCDO222AAA			8399				5d	F
SC9	lineage_differentiation	H9 derived insulin producing beta-like cells	ESC-derived insulin producing beta-like cells			ENCSR262PWK	ENCDO222AAA			8130				5d	F
SC8	lineage_differentiation	H9 derived neural crest cells	ESC-derived neural crest cells			ENCSR321WCE	ENCDO222AAA			8145				5d	F
SC7	lineage_differentiation	H9 derived osteocytes	ESC-derived osteocytes			ENCSR248SVP	ENCDO222AAA			8175				5d	F
SC6	lineage_differentiation	H9 derived pancreatic progenitor cells	ESC-derived pancreatic progenitor cells			ENCSR255MUU	ENCDO222AAA			8115				5d	F
SC5	lineage_differentiation	H9 ESCs	ESCs			ENCSR359PWL	ENCDO222AAA			8070				5d	F
SC3	lineage_differentiation	PGP-1 derived astrocytes	iPSC-derived astrocytes			ENCSR516KII	ENCDO336AAA			8325, 8326				53	M
SC4	lineage_differentiation	PGP-1 derived endothelial cells	iPSC-derived endothelial cells			ENCSR222JNI	ENCDO336AAA			7502, 7503				53	M
SC2	lineage_differentiation	PGP-1 derived excitatory cortical neurons	iPSC-derived excitatory cortical neurons			ENCSR342WAR	ENCDO336AAA			7497, 7498, 7516				53	M
PGP-1	lineage_differentiation	PGP-1 iPSCs via Sendai-viral Yamanaka factors	iPSCs			ENCSR215OJB	ENCDO336AAA			7489, 7490, 7492, 7493				53	M

### Sheet: Experimental information
PRO-cap sample ID	Replicate ID	Replicate Type	Prep time	Procedure	Permeabilized
T1D15	T1D15			Blood	No
T1D18	T1D18			Blood	No
T1D24	T1D24			Blood	No
T1D5	T1D5			Blood	No
T1D8	T1D8			Blood	No
BRD4_T	BRD4_T1;BRD4_T2	Biological		Cell culture	Yes
BRD4_U	BRD4_U1;BRD4_U2	Biological		Cell culture	Yes
CDK7_T	CDK7_T1;CDK7_T2	Biological		Cell culture	Yes
CDK7_U	CDK7_U1;CDK7_U2	Biological		Cell culture	Yes
CTCF_T	CTCF_T1;CTCF_T2	Biological		Cell culture	Yes
CTCF_U	CTCF_U1;CTCF_U2	Biological		Cell culture	Yes
MED14_T	MED14_T1;MED14_T2	Biological		Cell culture	Yes
MED14_U	MED14_U1;MED14_U2	Biological		Cell culture	Yes
NELFC_T	SRR11024631;SRR11024633			Cell culture	Yes
NELFC_U	SRR11024629;SRR11024632			Cell culture	Yes
POLR2A_T	POLR2A_T1;POLR2A_T2	Biological		Cell culture	Yes
POLR2A_U	POLR2A_U1;POLR2A_U2	Biological		Cell culture	Yes
RAD21_T	RAD21_T1;RAD21_T2	Biological		Cell culture	Yes
RAD21_U	RAD21_U1;RAD21_U2	Biological		Cell culture	Yes
SMARCA5_T	SMARCA5_T1;SMARCA5_T2	Biological		Cell culture	Yes
SMARCA5_U	SMARCA5_U1;SMARCA5_U2	Biological		Cell culture	Yes
SUPT16H_T	SUPT16H_T1;SUPT16H_T2	Biological		Cell culture	Yes
SUPT16H_U	SUPT16H_U1;SUPT16H_U2	Biological		Cell culture	Yes
NALM-6	NALM-6_R1;NALM-6_R2	Biological		Cell culture	No
REH	REH_R1;REH_R2	Biological		Cell culture	No
SEM	SEM_R1;SEM_R2	Biological		Cell culture	No
K562	C1a;C1b	Technical		Cell culture	Yes
Karpas422	Karpas-422_R1;Karpas-422_R2	Biological		Cell culture	No
OCI-LY7	OCILY7_R1;OCILY7_R2	Biological		Cell culture	Yes
Pfeiffer	Pfeiffer_R1;Pfeiffer_R2	Biological		Cell culture	No
SUDHL5	SUDHL5_R1;SUDHL5_R2	Biological		Cell culture	No
SP49	SP-49_R1;SP-49_R2	Biological		Cell culture	No
SC11	SC11a;SC11b	Biological		Cell culture	No
SC10	SC10a;SC10b	Biological		Cell culture	No
SC9	SC9a;SC9b	Biological		Cell culture	No
SC8	SC8a;SC8b	Biological		Cell culture	No
SC7	SC7a;SC7b	Biological		Cell culture	No
SC6	SC6a;SC6b	Biological		Cell culture	No
SC5	SC5a;SC5b	Biological		Cell culture	No
SC3	SC3a;SC3b	Biological		Cell culture	No
SC4	SC4a;SC4b	Biological		Cell culture	No
SC2	SC2a;SC2b	Biological		Cell culture	No
PGP-1	SC1a;SC1b;C6a;C6b	Technical and Biological		Cell culture	No
WTC11	C7a;C7b;C8a;C8b	Technical and Biological		Cell culture	Yes
BCT10	BCT10a		20min	Surgery	Yes
BCT11	BCT11a;BCT11b	Technical	30min	Surgery	Yes
BCT12	BCT12a;BCT12b	Technical	5min	Surgery	Yes
BCT13	BCT13a;BCT13b	Technical		Surgery	Yes
BCT15	BCT15a;BCT15b	Technical	40min	Surgery	Yes
BCT17	BCT17a;BCT17b	Technical	35min	Surgery	Yes
BCT21	BCT21a;BCT21b	Technical	47min	Surgery	Yes
BCT22	BCT22a;BCT22b	Technical	10min	Surgery	Yes
BCT23	BCT23a;BCT23b	Technical	10min	Surgery	Yes
BCT24	BCT24a;BCT24b	Technical	10min	Surgery	Yes
BCT25	BCT25a;BCT25b	Technical	30min	Surgery	Yes
BCT26	BCT26a;BCT26b	Technical	15min	Surgery	Yes
BCT9	BCT9a;BCT9b	Technical	50min	Surgery	Yes
HCC5	HCC5		2hr	Surgery	Yes
Met10	Met10			Surgery	Yes
Met3	Met3			Surgery	Yes
Met4	Met4			Surgery	Yes
Met7	Met7			Surgery	Yes
HCC10	HCC10		20min	Surgery	Yes
HCC11	HCC11		20min	Surgery	Yes
HCC4	HCC4		2hr	Surgery	Yes
Met8	Met8			Surgery	Yes
Met6	Met6			Surgery	Yes
EN48	EN48a;EN48b	Technical		Autopsy	Yes
GT16	GT16a;GT16b	Technical		Autopsy	Yes
GT3	GT3b			Autopsy	Yes
EN28	EN28a;EN28b	Technical		Autopsy	Yes
EN46	EN46a;EN46b	Technical		Autopsy	Yes
GT17	GT17a;GT17b	Technical		Autopsy	Yes
CHTN7	CHTN7a;CHTN7b	Technical	1hr	Surgery	Yes
CHTN8	CHTN8a;CHTN8b	Technical	8.75 hrs	Autopsy	Yes
EN29	EN29a;EN29b	Technical		Autopsy	Yes
GT28	GT28a;GT28b	Technical		Autopsy	Yes
GT4	GT4a;GT4b	Technical		Autopsy	Yes
HN1	HN1a;HN1b	Technical	12hr	Autopsy	Yes
HN2	HN2a;HN2b	Technical	12hr	Autopsy	Yes
EN30	EN30a;EN30b	Technical		Autopsy	Yes
CHTN5	CHTN5a;CHTN5b	Technical	8hr	Autopsy	Yes
B1	B1a;B1b	Technical		LeukoPak collection	No
B10	B10a;B10b	Technical		LeukoPak collection	No
B11	B11a;B11b	Technical		LeukoPak collection	No
B12	B12a;B12b	Technical		LeukoPak collection	No
B13	B13a;B13b	Technical		LeukoPak collection	No
B14	B14a;B14b	Technical		LeukoPak collection	No
B15	B15a;B15b	Technical		LeukoPak collection	No
B16	B16a;B16b	Technical		LeukoPak collection	No
B17	B17a;B17b	Technical		LeukoPak collection	No
B18	B18a;B18b	Technical		LeukoPak collection	No
B2	B2a;B2b	Technical		LeukoPak collection	No
B3	B3a;B3b	Technical		LeukoPak collection	No
B4	B4a;B4b	Technical		LeukoPak collection	No
B5	B5a;B5b	Technical		LeukoPak collection	No
B6	B6a;B6b	Technical		LeukoPak collection	No
B7	B7a;B7b	Technical		LeukoPak collection	No
B8	B8a;B8b	Technical		LeukoPak collection	No
B9	B9a;B9b	Technical		LeukoPak collection	No
HN25	HN25_PC			Surgery	Yes
CHTN10	CHTN10a;CHTN10b	Technical	2hr	Surgery	Yes
CHTN13	CHTN13a;CHTN13b	Technical	9hr35min	Autopsy	Yes
CHTN22	CHTN22a;CHTN22b	Technical		Surgery	Yes
HN21	HN21a;HN21b	Technical	12hr	Surgery	Yes
HN9	HN9_PC		12hr	Autopsy	Yes
BCT37	BCT37a;BCT37b	Technical		Surgery	Yes
BCT43	BCT43a;BCT43b	Technical		Surgery	Yes
BCT5	BCT5a;BCT5b	Technical	53min	Surgery	Yes
GT13	GT13b			Autopsy	Yes
CHTN4	CHTN4a;CHTN4b	Technical	1hr	Surgery	Yes
GT12	GT12a;GT12b	Technical		Autopsy	Yes
GT19	GT19a;GT19b	Technical		Autopsy	Yes
GT7	GT7a;GT7b	Technical		Autopsy	Yes
EN43	EN43a;EN43b	Technical		Autopsy	Yes
CHTN6	CHTN6a;CHTN6b	Technical	1hr	Surgery	Yes
EN13	EN13a;EN13b	Technical		Autopsy	Yes
EN17	EN17a;EN17b	Technical		Autopsy	Yes
EN2	HE2_PC;HE2_R2	Technical		Autopsy	Yes
EN21	EN21a;EN21b	Technical		Autopsy	Yes
EN23	EN23a;EN23b	Technical		Autopsy	Yes
EN31	EN31a;EN31b	Technical		Autopsy	Yes
EN32	EN32a;EN32b	Technical		Autopsy	Yes
EN33	EN33a;EN33b	Technical		Autopsy	Yes
EN37	EN37a;EN37b	Technical		Autopsy	Yes
EN44	EN44a;EN44b	Technical		Autopsy	Yes
EN49	EN49a;EN49b	Technical		Autopsy	Yes
EN50	EN50a;EN50b	Technical		Autopsy	Yes
EN51	EN51a;EN51b	Technical		Autopsy	Yes
GT5	GT5a;GT5b	Technical		Autopsy	Yes
GT8	GT8a;GT8b	Technical		Autopsy	Yes
EN12	EN12a;EN12b	Technical		Autopsy	Yes
EN14	EN14a;EN14b	Technical		Autopsy	Yes
EN24	EN24a;EN24b	Technical		Autopsy	Yes
EN5	EN5a;EN5b	Technical		Autopsy	Yes
GT25	GT25a			Autopsy	Yes
GT27	GT27a;GT27b	Technical		Autopsy	Yes
HN10	HN10a;HN10b	Technical	12hr	Autopsy	Yes
CHTN17	CHTN17a;CHTN17b	Technical	40min		Yes
CHTN23	CHTN23a;CHTN23b	Technical	20min		Yes
EN10	EN10a;EN10b	Technical		Autopsy	Yes
EN11	EN11a;EN11b	Technical		Autopsy	Yes
EN54	EN54a;EN54b	Technical		Autopsy	Yes
EN55	EN55a;EN55b	Technical		Autopsy	Yes
EN8	EN8a;EN8b	Technical		Autopsy	Yes
GT26	GT26a;GT26b	Technical		Autopsy	Yes
HE25_LivPowPC	HE25_LivPowPC			Autopsy	No
HE26_LivPermPowPC	HE26_LivPermPowPC			Autopsy	Yes
EN18	EN18a;EN18b	Technical		Autopsy	Yes
EN22	EN22a;EN22b	Technical		Autopsy	Yes
EN27	EN27a;EN27b	Technical		Autopsy	Yes
EN38	EN38a;EN38b	Technical		Autopsy	Yes
EN53	EN53a;EN53b	Technical		Autopsy	Yes
GT29	GT29a;GT29b	Technical		Autopsy	Yes
CHTN18	CHTN18a;CHTN18b	Technical	10hr	Autopsy	Yes
CHTN19	CHTN19a;CHTN19b	Technical	13hr	Autopsy	Yes
CHTN20	CHTN20a;CHTN20b	Technical	23hr	Autopsy	Yes
CHTN21	CHTN21a;CHTN21b	Technical	35min	Surgery	Yes
CHTN14	CHTN14a;CHTN14b	Technical	40min	Surgery	Yes
CHTN24	CHTN24a;CHTN24b	Technical	2hr40min	Surgery	Yes
CHTN27	CHTN27a;CHTN27b	Technical		Surgery	Yes
EN52	EN52a;EN52b	Technical		Autopsy	Yes
EN7	EN7a;EN7b	Technical		Autopsy	Yes
GT10	GT10a;GT10b	Technical		Autopsy	Yes
HN3	HN3a;HN3b	Technical	12hr	Autopsy	Yes
EN34	EN34a;EN34b	Technical		Autopsy	Yes
GT9	GT9a;GT9b	Technical		Autopsy	Yes
CHTN25	CHTN25a;CHTN25b	Technical	30min		Yes
CHTN26	CHTN26a;CHTN26b	Technical	30min		Yes
EN19	EN19a;EN19b	Technical		Autopsy	Yes
EN25	EN25a;EN25b	Technical		Autopsy	Yes
EN39	EN39a;EN39b	Technical		Autopsy	Yes
EN6	EN6a;EN6b	Technical		Autopsy	Yes
GT11	GT11a;GT11b	Technical		Autopsy	Yes
EN1	HE1_PC;HE1_R2	Technical		Autopsy	Yes
EN20	EN20a;EN20b	Technical		Autopsy	Yes
EN3	EN3a;EN3b	Technical		Autopsy	Yes
EN35	EN35a			Autopsy	Yes
EN36	EN36a;EN36b	Technical		Autopsy	Yes
GT18	GT18a;GT18b	Technical		Autopsy	Yes
HN5	HN5a;HN5b	Technical	12hr	Autopsy	Yes
CHTN1	CHTN1a;CHTN1b	Technical	1hr	Surgery	Yes
EN40	EN40a;EN40b	Technical		Autopsy	Yes
GT21	GT21a;GT21b	Technical		Autopsy	Yes
GT20	GT20a;GT20b	Technical		Autopsy	Yes
GT23	GT23a;GT23b	Technical		Autopsy	Yes
CHTN12	CHTN12a;CHTN12b	Technical	1hr	Surgery	Yes
CHTN2	CHTN2a;CHTN2b	Technical	2hr	Surgery	Yes
EN47	EN47a;EN47b	Technical		Autopsy	Yes
GT24	GT24a;GT24b	Technical		Autopsy	Yes
HN8	HN8b		12hr	Autopsy	Yes
EN26	EN26a			Autopsy	Yes
EN4	EN4a;EN4b	Technical		Autopsy	Yes
EN9	EN9a;EN9b	Technical		Autopsy	Yes
GT15	GT15a;GT15b	Technical		Autopsy	Yes
GT6	GT6a;GT6b	Technical		Autopsy	Yes
EN15	EN15a;EN15b	Technical		Surgery	Yes
EN16	EN16a;EN16b	Technical		Surgery	Yes
GT22	GT22a;GT22b	Technical		Autopsy	Yes
CHTN11	CHTN11a;CHTN11b	Technical	1hr	Surgery	Yes
GT1	GT1a;GT1b	Technical		Autopsy	Yes
CHTN3	CHTN3a;CHTN3b	Technical	23hr	Autopsy	Yes
EN42	EN42a;EN42b	Technical		Autopsy	Yes
CHTN15	CHTN15a;CHTN15b	Technical	20min		Yes
CHTN16	CHTN16a;CHTN16b	Technical	30min		Yes
EN45	EN45a;EN45b	Technical		Autopsy	Yes
GT2	GT2a;GT2b	Technical		Autopsy	Yes
GT14	GT14a;GT14b	Technical		Autopsy	Yes
CHTN9	CHTN9a;CHTN9b	Technical	9hr	Autopsy	Yes
A549	A_UN_1;A_UN_2	Biological		Cell culture
A673	A673_R1;A673_R2	Biological		Cell culture	No
CACO2	CACO2_R1;CACO2_R2	Biological		Cell culture	No
CALU3	CALU3_R1;CALU3_R2	Biological		Cell culture	No
HEK293	C2a;C2b	Technical		Cell culture	Yes
HUVEC	HUVEC_R1			Cell culture	No
LUHMES	PC_L1;PC_L2	Biological		Cell culture	Yes
ReNcellCX	PC_R1;PC_R2	Biological		Cell culture	Yes

### Sheet: Sequencing information
PRO-cap sample ID	Uniquely mapped read pairs	Uniquely mapped, deduplicated read pairs	Replicate correlation	Median RNA length	Gene body ratio	Divergent elements - Proximal	Divergent elements - Distal Intragenic	Divergent elements - Distal Intergenic	Unidirectional elements - Proximal	Unidirectional elements - Distal Intragenic	Unidirectional elements - Distal Intergenic	Pass
T1D15	27966550	18513038		46	0.00497144	12809	1354	3424	6299	1149	2695	True
T1D18	28540998	17268067		41	0.00548299	12803	1312	3133	6024	1243	2883	True
T1D24	31489445	20150872		40	0.00455498	14117	1526	3793	6418	1556	3821	True
T1D5	33587944	25181956		42	0.00465838	13762	1790	4770	6166	1304	3166	True
T1D8	39089640	28747862		44	0.0043241	14925	1685	4314	6272	1478	3396	True
BRD4_T	31738689	25885435	0.923	47	0.00526205	19708	2837	4789	4902	2319	3928	True
BRD4_U	49783139	41958089	0.921	46	0.00551568	21908	5359	7751	4951	3084	4886	True
CDK7_T	35041065	28543556	0.903	50	0.00646312	21204	4179	5890	3738	2574	3829	True
CDK7_U	41501532	34987427	0.914	51	0.00618591	21530	4622	6548	3684	2463	3838	True
CTCF_T	42506241	35253491	0.904	49	0.00573937	21587	4126	6394	3810	2325	3855	True
CTCF_U	55981344	47211007	0.913	52	0.00619234	22661	4779	7380	3614	2550	4199	True
MED14_T	19253341	13575954	0.801	51	0.0229452	11959	826	1262	5890	2127	3227	True
MED14_U	47974272	40491152	0.918	55	0.00636846	21290	4292	6146	3673	2373	3876	True
NELFC_T	196954320		0.924	83	0.00535942	29926	14454	27805	4343	6634	12001	True, but not included to generate the union set of elements
NELFC_U	197006903		0.909	65	0.00695684	30598	16656	29707	4880	6573	11817	True, but not included to generate the union set of elements
POLR2A_T	30336035	24935466	0.883	56	0.00784009	20422	4276	6676	4484	2635	4828	True
POLR2A_U	59613788	49964072	0.919	53	0.00600476	22922	5737	8367	3724	2824	4709	True
RAD21_T	40744136	34309760	0.877	49	0.0181624	29036	5497	12828	3298	2824	8590	True
RAD21_U	48636305	40176810	0.908	53	0.00751691	21463	4277	6198	3109	2315	3533	True
SMARCA5_T	16606231	11638030	0.811	53	0.0249296	11240	643	976	5420	1690	2505	True
SMARCA5_U	42722688	34453628	0.895	59	0.00860335	19792	3338	5035	3232	2918	4351	True
SUPT16H_T	55971540	46332273	0.896	54	0.00902582	23754	7746	11967	3603	4392	6789	True
SUPT16H_U	66187996	55349502	0.916	49	0.00674836	23812	6627	10006	3140	3002	4874	True
NALM-6	92420798	35543991	0.920	60	0.00440381	19366	5358	9946	6143	3692	7519	True
REH	96911916	47647062	0.926	60	0.00397566	20963	5687	10901	5943	3978	7613	True
SEM	69787215	32508381	0.921	62	0.00380425	18987	3517	7729	7100	3147	6855	True
K562	57825764	44200836	0.920	41	0.00464642	22065	4530	7437	6402	4669	8285	True
Karpas422	74759659	9593958	0.853	57	0.00546742	10626	1640	3239	5170	2133	4188	True
OCI-LY7	29558554	19300993	0.728	34	0.00490064	17685	2909	6234	4717	1807	4009	True
Pfeiffer	81803884	25007386	0.893	47	0.00623971	18361	3952	8342	6775	3827	7755	True
SUDHL5	77268015	18327494	0.901	47	0.00532675	16276	3452	7127	6462	2906	6468	True
SP49	121654399	6448101	0.877	34	0.00312992	9139	921	1495	7469	1907	3416	True
SC11	67180736	34578741	0.879	50	0.00764563	25010	4354	7117	10533	6578	10257	True
SC10	150188907	5817224	0.842	38	0.00653539	8670	414	591	6348	848	1687	True
SC9	86930790	20657605	0.817	36	0.0127473	19378	1666	3430	9323	3275	8611	True
SC8	77969631	36682659	0.890	52	0.00598962	24362	4795	8475	6390	4059	6615	True
SC7	90325938	21858190	0.891	43	0.00600093	17930	1528	2967	7563	1867	4256	True
SC6	103840167	27655561	0.891	49	0.00591908	23816	2357	4665	7927	2751	4904	True
SC5	98274323	52526690	0.903	48	0.00570338	28887	5875	9849	8850	6967	10930	True
SC3	124664105	11741749	0.752	78	0.022312	12037	1175	2468	6918	3093	8200	True
SC4	80959313	51381353	0.892	49	0.00771368	27262	6298	13711	8875	5474	11307	True
SC2	85409197	50145844	0.911	60	0.00664156	26738	4240	9195	6871	3812	7552	True
PGP-1	121511800	65631328	0.892;0.849;0.852;0.847;0.850;0.890	65	0.00613287	33573	8638	15854	8355	9507	15674	True
WTC11	306830549	26351154	0.706;0.792;0.698;0.720;0.880;0.715	54	0.00490103	23587	4044	6020	7662	4903	7244	True
BCT10	35827175	26600700		26	0.00597023	18581	3874	8705	9031	4461	10661	True
BCT11	27010146	20501540	0.896	25	0.00578442	19571	3131	6452	9222	4123	9313	True
BCT12	74012323	51913493	0.922	33	0.00628223	20524	2963	7317	8548	3658	9539	True
BCT13	36768345	27171807	0.881	29	0.00671241	22551	5030	9364	9859	5794	11292	True
BCT15	37716455	26852477	0.911	27	0.00541921	19610	3824	6755	7231	4049	7853	True
BCT17	50523503	33974195	0.915	32	0.00688426	21620	3094	6609	8056	3130	6896	True
BCT21	51217917	33149767	0.911	33	0.00509575	20660	3534	7651	9661	4837	10462	True
BCT22	64698974	30993518	0.910	29	0.00424166	19167	2529	6150	9835	4105	10001	True
BCT23	38763400	10314147	0.901	31	0.00435719	12789	993	1919	8145	1986	4271	True
BCT24	33936312	8753968	0.902	33	0.0035558	11087	944	1577	6599	1563	3084	True
BCT25	36345194	12429006	0.911	25	0.00306862	12839	1004	1924	9043	2012	4527	True
BCT26	35402015	19506448	0.899	23	0.00715834	17365	2316	5695	8587	3492	8144	True
BCT9	37386874	27719455	0.912	28	0.00487155	21596	2679	5799	8665	3370	7578	True
HCC5	20291552	15422829		24	0.00582441	15408	2910	6353	9414	4147	9597	True
Met10	18242788	13847885		21	0.00673411	16101	2418	4707	9447	3588	7586	True
Met3	16250515	12679649		22	0.00579437	14833	2042	3809	10217	3607	7408	True
Met4	22809055	19053638		29	0.00410851	17790	2500	4709	9703	3614	7315	True
Met7	11551231	8893758		22	0.00493821	12984	1603	2507	8352	2400	4447	True
HCC10	17253129	12965488		31	0.00381547	16737	1522	3189	9198	2179	5114	True
HCC11	24582034	20033147		29	0.00439635	19682	3678	7525	9714	4252	9726	True
HCC4	14469850	10751490		25	0.00542287	12337	2136	4482	8528	3466	7346	True
Met8	21963575	17976047		26	0.00543024	18390	2409	4628	9214	3251	7006	True
Met6	21809903	17812603		24	0.0034627	16678	2673	3767	10829	4672	7773	True
EN48	106711527	3736791	0.837	31	0.00606075	7973	331	521	6109	563	1199	True
GT16	58371827	30106384	0.909	31	0.0046024	19641	3750	9101	9842	4725	11092	True
GT3	16128753	708656		32	0.003983	2192	49	71	5162	269	401	True
EN28	70099954	38956598	0.879	26	0.0114095	27202	4946	14581	10202	6283	17207	True
EN46	44438203	31828576	0.900	29	0.00974737	24620	3503	9596	8141	4092	10163	True
GT17	93763614	25872593	0.887	34	0.00676512	20388	2466	6250	9158	3446	8171	True
CHTN7	45472045	31624722	0.897	23	0.00485179	23138	3833	9508	9854	5262	12413	True
CHTN8	68982936	13506802	0.898	22	0.00525578	14441	1452	3830	9086	2820	6983	True
EN29	29086000	8912193	0.881	25	0.00812558	13002	912	1831	7178	1572	3553	True
GT28	134742544	10504493	0.896	22	0.00570756	10907	1404	3780	8437	2387	6462	True
GT4	50765713	30063708	0.925	31	0.00509806	16956	2086	5702	8417	2566	6854	True
HN1	68464658	48049915	0.927	31	0.00419168	20601	3181	9148	9061	3777	10093	True
HN2	64023092	7714501	0.882	25	0.00478586	10904	756	1476	7293	1329	3041	True
EN30	55428393	30854807	0.904	30	0.00550251	22645	3363	7981	10341	4729	10909	True
CHTN5	41974338	26856542	0.908	23	0.00470033	19046	3012	8143	9492	4587	11307	True
B1	82866686	28655566	0.848	33	0.0182235	14875	2939	7092	8965	4820	20049	True
B10	59912828	19333540	0.816	36	0.0127293	15553	1708	5199	7024	2289	6353	True
B11	63721447	28747551	0.851	31	0.0137891	19501	2452	7015	8137	4525	16183	True
B12	96810766	49315014	0.914	38	0.0056794	19537	2631	6632	6984	2844	6882	True
B13	81477799	41319651	0.877	35	0.0100663	20336	3033	9661	7628	3834	11508	True
B14	78119028	30964481	0.878	35	0.00763578	19418	2480	6692	7885	3796	11687	True
B15	102089944	20957482	0.857	32	0.0121638	15970	2006	4984	8517	3972	11719	True
B16	68870796	25262228	0.924	35	0.00406952	16263	2169	6199	7485	2115	5679	True
B17	50265155	24227100	0.912	40	0.00425224	16115	1661	3945	7146	2022	4526	True
B18	93001844	5213289	0.869	32	0.00775578	6276	449	1083	5738	839	1874	True
B2	61049420	29083809	0.848	33	0.0175824	17513	2145	6129	8405	4534	18791	True
B3	67287350	30000192	0.845	30	0.0341568	14138	2566	6869	9870	5970	31654	False
B4	59742530	31000474	0.856	33	0.0171568	18147	2278	6361	8841	4795	20608	True
B5	88482504	54789934	0.871	39	0.0104052	19787	2998	8956	7249	4032	13443	True
B6	70600743	33577402	0.921	40	0.00615781	17030	2271	6342	5754	1630	3971	True
B7	83265374	23419208	0.831	30	0.020904	17098	1749	5258	8767	4226	17978	True
B8	61089085	34136839	0.881	37	0.0101975	18602	2658	8061	6754	2858	7281	True
B9	92137419	52379202	0.924	39	0.00587907	19319	3085	9015	5529	2239	5051	True
HN25	63829648	10245003		24	0.0111081	12549	719	1846	7699	2411	6263	True
CHTN10	49142253	6865680	0.899	29	0.00260133	10553	609	1197	7481	1383	3240	True
CHTN13	63615014	47419222	0.940	34	0.00286175	22236	2246	6474	7544	2325	6248	True
CHTN22	55397337	31881545	0.892	27	0.00439529	24655	4157	11687	9583	5599	15069	True
HN21	874285	212157	0.673	26	0.0049455	426	12	5	2135	88	96	True
HN9	73827973	10021406		28	0.00399241	11679	709	1462	6681	1677	3840	True
BCT37	35400177	15995562	0.910	32	0.00374325	16435	1181	2258	8150	1653	3612	True
BCT43	46811453	20600159	0.908	32	0.0034747	18707	1800	3866	9190	2384	5575	True
BCT5	37024837	22210804	0.904	29	0.00606457	19330	1863	4139	9060	2721	6379	True
GT13	47718659	14425607		32	0.0038575	14231	987	1878	8173	1523	3520	True
CHTN4	46058200	36808612	0.918	30	0.00473879	22912	4661	9322	8969	5105	10584	True
GT12	63895369	42669896	0.918	32	0.00443484	21738	3714	10387	9803	4495	11933	True
GT19	60914548	44836120	0.910	28	0.00627083	26163	7008	17846	11426	8123	19823	True
GT7	45340461	31748873	0.911	31	0.0059336	21394	3265	9946	10370	3959	10940	True
EN43	66358236	43786824	0.900	30	0.00674775	24819	5101	12488	10157	5913	13916	True
CHTN6	41690645	30016884	0.904	27	0.00625089	21997	3755	8690	10172	4299	10165	True
EN13	64688752	29393828	0.863	34	0.011175	20850	2804	6289	7614	4253	10785	True
EN17	56996427	30858977	0.905	38	0.00355674	20152	2854	5777	6879	2439	5700	True
EN2	28620101	19380560	0.888	33	0.00789049	17683	1799	3543	6489	2741	6009	True
EN21	43670870	24482505	0.921	36	0.00430336	19504	2902	5728	6426	2600	5803	True
EN23	61785045	29569586	0.917	37	0.00497463	20434	3019	6260	6694	2854	6452	True
EN31	64798019	29474815	0.897	30	0.00611829	19546	3925	10653	9408	5140	12970	True
EN32	58528609	29165119	0.897	29	0.00695966	19989	4157	11487	9735	5256	13546	True
EN33	48871127	29476085	0.907	29	0.0057734	20069	4055	11213	9280	4749	12494	True
EN37	65543347	30387732	0.923	38	0.00327703	19669	2602	5010	6220	2278	5068	True
EN44	72047921	26426295	0.902	37	0.00491383	20205	2252	4037	6630	2387	4869	True
EN49	59349775	19481249	0.875	37	0.00557227	17699	1747	3392	6325	1910	4191	True
EN50	56058625	29596565	0.916	37	0.00543249	21038	3396	7629	7083	2927	6919	True
EN51	55472888	30221211	0.917	37	0.00526121	20953	3329	6940	6479	2748	6342	True
GT5	51733494	32285656	0.918	31	0.00436989	20631	4899	12459	9108	5333	14079	True
GT8	55598970	37321974	0.910	33	0.00734953	22437	5015	14001	9733	5017	13094	True
EN12	51505728	30305816	0.900	27	0.00593629	21241	2508	5942	8097	3736	8352	True
EN14	44047205	27412249	0.898	22	0.00852357	22127	4180	9578	10924	6212	13863	True
EN24	54558276	31994704	0.909	25	0.00651031	23224	5013	11601	10328	6185	14474	True
EN5	52097119	34854488	0.900	23	0.00650851	22979	4481	10715	11429	6695	15840	True
GT25	56719986	40535017		22	0.00495347	24508	4879	12032	11718	7360	17190	True
GT27	26939241	6324368	0.891	22	0.00573948	8303	873	2320	8318	1829	4842	True
HN10	132408709	83735484	0.931	23	0.00619686	30316	6698	16513	11926	9286	20687	True
CHTN17	46757221	31476351	0.912	23	0.00651047	18279	4237	10631	10390	6129	15897	True
CHTN23	42692257	30722198	0.916	22	0.00709183	19294	4734	12061	10991	6146	15183	True
EN10	60802761	30853504	0.848	24	0.0183548	20983	4607	12896	12133	8096	29497	True
EN11	46687889	31775647	0.887	24	0.0119063	21128	5768	15493	10419	6182	18945	True
EN54	43819392	30314339	0.905	26	0.0084309	19964	4793	11795	9070	5020	12842	True
EN55	91028823	51711859	0.930	28	0.00324721	19913	4196	9657	9418	5884	13667	True
EN8	46161899	31230148	0.883	26	0.0130821	23969	6267	16653	10661	6714	18584	True
GT26	43320666	32563670	0.908	25	0.00793341	23617	5448	13730	10449	6421	15455	True
HE25_LivPowPC	127469313	7338521		25	0.00359287	10379	861	1687	6575	1749	3900	True
HE26_LivPermPowPC	30311464	21027119		26	0.0037664	15245	2268	5088	7879	3091	7220	True
EN18	82123127	40460572	0.899	30	0.0059437	23971	2768	6649	9253	4931	11167	True
EN22	84944347	34722902	0.851	27	0.00720417	24781	3510	8010	8335	7140	15954	True
EN27	85507670	39586556	0.856	27	0.00918958	26279	3950	9776	9731	8087	20853	True
EN38	95036998	7668059	0.830	32	0.0161699	10729	495	802	5368	1110	2038	True
EN53	92061949	14097798	0.880	32	0.00905346	16233	1053	2209	8311	1809	4003	True
GT29	52728580	19579400	0.936	25	0.00480475	14393	2051	5496	10056	3278	8954	True
CHTN18	42328865	31740327	0.919	23	0.00411147	19693	3294	8947	9886	5010	12538	True
CHTN19	46521096	30818834	0.899	23	0.00390241	19534	2847	7712	10287	4858	12144	True
CHTN20	65953834	45963415	0.919	22	0.00427997	23397	5020	13139	11435	8292	19593	True
CHTN21	39544123	30458110	0.918	24	0.0048047	19555	3230	9073	9504	3984	10330	True
CHTN14	49365537	30099922	0.929	35	0.00494667	17042	2785	8362	8741	2726	8378	True
CHTN24	89347433	15221308	0.893	29	0.00699529	13613	1546	4633	10313	2534	7369	True
CHTN27	21510828	7614548	0.889	23	0.00388827	11787	681	1438	9515	1546	3642	True
EN52	117614576	15537271	0.909	37	0.00638728	13954	1129	2851	7314	1323	3460	True
EN7	96828329	15377038	0.876	34	0.0103568	14827	1354	3515	8718	2392	6726	True
GT10	44846580	28640031	0.926	33	0.00635226	17127	2886	8977	9476	3039	9860	True
HN3	35307858	27292065	0.918	30	0.00467411	21231	2221	5301	8045	2829	6356	True
EN34	163785968	55532118	0.805	32	0.00432962	26252	3766	9146	8694	4469	10317	True
GT9	127869234	20164165	0.897	28	0.00383209	16030	1498	3961	7876	2166	5155	True
CHTN25	107404871	76786937	0.929	34	0.00381068	28101	5224	12490	8293	4226	10522	True
CHTN26	116366989	85695243	0.942	34	0.00345245	24766	4487	11207	9222	4159	10934	True
EN19	81761100	54380669	0.935	34	0.00369179	20570	2864	6547	7889	2868	7180	True
EN25	59917082	39041385	0.937	36	0.00328968	19731	2247	4768	7566	2240	5524	True
EN39	46924644	28337724	0.936	33	0.0034924	17419	1347	2597	6444	1610	3390	True
EN6	80950161	55713385	0.938	32	0.00388571	21500	2808	6518	7437	2947	7355	True
GT11	60586286	42481827	0.940	30	0.00388664	18886	1840	4244	8270	2433	6047	True
EN1	21193071	15940353	0.859	26	0.01207	16284	1112	2082	7321	3482	7207	True
EN20	82213372	35566423	0.884	22	0.00711401	23891	2770	6570	9452	5447	12784	True
EN3	49153554	31910627	0.899	22	0.00697643	24740	3239	8365	10311	5142	13279	True
EN35	51497600	33249348		22	0.00410539	22059	2856	6503	10334	4429	10384	True
EN36	85316995	33369959	0.863	21	0.00409145	20579	1891	4233	9818	3440	7701	True
GT18	44188235	29439587	0.911	21	0.00461354	21279	2539	5959	10259	3996	9621	True
HN5	99742338	14426942	0.912	23	0.0041335	12518	1483	3547	10077	2903	7273	True
CHTN1	64045122	23399642	0.861	29	0.00530696	21371	2186	5027	7999	2989	6351	True
EN40	96535305	2285291	0.757	26	0.0167242	4881	143	249	5437	567	1108	True
GT21	55322405	43006574	0.932	28	0.00348065	20740	3134	8169	10669	4692	11849	True
GT20	98934888	12216824	0.889	28	0.00478656	14703	1139	2246	8059	1959	4099	True
GT23	47626233	32584800	0.927	28	0.00397259	18880	2567	5727	10098	3901	9043	True
CHTN12	32074287	24219762	0.911	22	0.00592689	19947	2885	6455	10227	4682	10505	True
CHTN2	29256967	21212917	0.910	22	0.00547281	18210	2346	5535	10761	4120	9424	True
EN47	43570002	30407442	0.920	29	0.0056036	20761	2766	6370	9063	3649	8365	True
GT24	58791981	40787506	0.907	24	0.00491567	23010	4911	11557	10911	6575	15638	True
HN8	3930370	228660		26	0.00481409	504	12	10	2363	105	123	True
EN26	93820180	53930943		27	0.00496406	25877	4097	10133	10765	6517	15190	True
EN4	30473814	21007370	0.900	23	0.00703355	19237	2120	5101	8778	3586	8556	True
EN9	47494822	32675217	0.915	21	0.00516227	21687	3550	9890	11306	5983	14714	True
GT15	44140330	30688403	0.911	25	0.00431891	20518	2718	6764	9361	4408	10186	True
GT6	54000757	28193186	0.897	22	0.00579458	22553	3617	8987	11429	5992	14386	True
EN15	46373715	31725995	0.899	23	0.0044531	26457	4392	9269	10614	7529	14871	True
EN16	46533629	30757430	0.907	24	0.0041172	25267	3938	7971	9422	6169	12316	True
GT22	41649016	29741255	0.906	22	0.00368258	20791	2712	6429	10496	5606	12646	True
CHTN11	51510503	40090291	0.920	26	0.00614931	23288	4058	11012	9708	4474	11785	True
GT1	44345814	32527319	0.904	26	0.00456093	23925	5207	13898	9563	5693	14483	True
CHTN3	54255439	26895945	0.911	25	0.00509615	18151	2179	6129	10671	3806	10373	True
EN42	107726785	20683115	0.876	34	0.00599168	15249	1121	2210	6305	1641	3313	True
CHTN15	46836184	35821072	0.911	27	0.00542678	25560	4067	10823	10983	4912	12954	True
CHTN16	35643659	27600838	0.913	26	0.00480595	20166	3664	9129	10746	5045	12193	True
EN45	74506268	47785603	0.930	35	0.00481563	22518	3077	7485	8210	3103	7496	True
GT2	54943699	40688183	0.932	33	0.00445432	19512	2762	6976	8601	3167	8457	True
GT14	64912368	45047596	0.934	32	0.00433521	20231	2899	7347	8968	3687	9049	True
CHTN9	66251487	20971711	0.898	22	0.00465648	17781	2060	5561	9975	3695	9181	True
A549	26897845	9273165	0.854	51	0.0125673	11358	823	1500	2930	1007	1818	True
A673	58592839	36853247	0.842	35	0.00404233	22594	5177	10080	6349	4991	9459	True
CACO2	54090102	42755602	0.922	33	0.00409867	24058	5169	8840	6858	4422	7711	True
CALU3	58393426	46170949	0.905	34	0.00553701	24512	5224	9571	6893	4284	7852	True
HEK293	76000798	54461373	0.920	37	0.00391711	27156	3079	5688	7001	4340	8095	True
HUVEC	48907163	31400199		32	0.00570545	22867	4532	10404	6639	3448	7824	True
LUHMES	35885041	21199364	0.903	43	0.00877037	18453	2554	4585	6961	3734	7196	True
ReNcellCX	42079347	17722555	0.858	58	0.0112205	20266	2614	5246	7197	2992	6324	True
