## Supplementary Table 3 for "The nascent transcriptome delineates the regulatory landscape in human health and disease"

### Sheet: annotation_comparison_tissues
Tissue type	PRO-cap sample name	PRO-cap sample ID	ATAC sample name	ATAC ENCODE file ID	DNase sample name	DNase ENCODE file ID	H3K27ac sample name	H3K27ac ENCODE file ID	cCRE sample name	cCRE ENCODE file ID	CAGE sample name
Adrenal gland	Adrenal gland	EN28,EN46,GT17	adrenal gland	ENCFF141QUY,ENCFF010JOP,ENCFF065JHK,ENCFF802GII,ENCFF994UIF,ENCFF590JRI,ENCFF541GYF,ENCFF296LMD	adrenal gland	ENCFF715QGZ,ENCFF071WCJ,ENCFF742MRZ,ENCFF669RIT,ENCFF111KHO,ENCFF559POI,ENCFF558JPT	adrenal gland	ENCFF877IEN,ENCFF280JLL,ENCFF394NUN,ENCFF538QNE,ENCFF487FOU,ENCFF346BOQ,ENCFF761PXE	adrenal gland,adrenal gland,adrenal gland,adrenal gland,adrenal gland	ENCFF237KCK_ENCFF700TZZ_ENCFF988QAR_ENCFF796PZW,ENCFF316SZE_ENCFF263CSV_ENCFF144JOJ_ENCFF035TJC,ENCFF518SGA_ENCFF827GEQ_ENCFF235TYQ_ENCFF419QIY,ENCFF801REE_ENCFF053KMZ_ENCFF860MMV_ENCFF804PBU,ENCFF693WYZ_ENCFF672KET_ENCFF355RRY_ENCFF673UYG	adrenal gland
Appendix	Appendix	CHTN7									appendix
Bladder	Bladder	CHTN5					urinary bladder	ENCFF208GHP			bladder
Left frontal of cerebral cortex	Left frontal of cerebral cortex	HN21			frontal cortex	ENCFF635VUD,ENCFF400QKK					frontal lobe
Temporal lobe of cerebral cortex	Temporal lobe of cerebral cortex	CHTN22					temporal lobe	ENCFF105SAZ,ENCFF236DDT			temporal lobe
Cerebellum	Cerebellum	CHTN10,CHTN13,HN9	cerebellum	ENCFF081WNU	cerebellum	ENCFF109NJY					cerebellum
Gallbladder	Gallbladder	CHTN6	mucosa of gallbladder	ENCFF580HLQ	mucosa of gallbladder	ENCFF467VBW					gall bladder
Gastroesophageal sphincter	Gastroesophageal sphincter	GT7	gastroesophageal sphincter	ENCFF007FAW,ENCFF401GGO			gastroesophageal sphincter	ENCFF017NRE,ENCFF787TWQ,ENCFF670PZG,ENCFF101BIB
Kidney	Kidney	EN12	kidney	ENCFF845OZO	kidney	ENCFF132KNJ	kidney	ENCFF737HGQ,ENCFF418XDA			kidney
Ovary	Ovary	CHTN25,CHTN26,EN19,EN25,EN39,EN6,GT11	ovary	ENCFF380AEO,ENCFF871DTB,ENCFF586QDS,ENCFF985FDY,ENCFF596YVQ,ENCFF497SGQ,ENCFF882LKE	ovary	ENCFF158YTV,ENCFF115GAD,ENCFF418PRB,ENCFF608SOD,ENCFF663IMO,ENCFF172OPL,ENCFF816OUE,ENCFF199AYL	ovary	ENCFF285RPL,ENCFF554TER	ovary,ovary,ovary	ENCFF887BVC_ENCFF920RTP_ENCFF666MLU,ENCFF406GUT_ENCFF942ORX_ENCFF083NUK,ENCFF764IRG_ENCFF938WJH_ENCFF971DUO	ovary
Parotid gland	Parotid gland	HN5									parotid gland
Penis	Penis	CHTN1									penis
Peyer's patch	Peyer's patch	GT24	Peyer's patch	ENCFF956UCP	Peyer's patch	ENCFF354HSW,ENCFF486OCF,ENCFF830VSE,ENCFF517XUD	Peyer's patch	ENCFF936SMV,ENCFF579OOI,ENCFF814RAE,ENCFF310DII	Peyer's patch,Peyer's patch,Peyer's patch,Peyer's patch	ENCFF241BCT_ENCFF474VCQ_ENCFF525KQP_ENCFF715AGA,ENCFF717OQE_ENCFF305GQX_ENCFF485RWJ_ENCFF694HBV,ENCFF812JCQ_ENCFF675KIN_ENCFF302XLU_ENCFF945PHV,ENCFF926IJX_ENCFF996ZNX_ENCFF249ILQ_ENCFF758HAD
Prostate gland	Prostate gland	GT21	prostate gland	ENCFF030AIT	prostate gland	ENCFF233XNV	prostate gland	ENCFF201VZW,ENCFF551MWX	prostate gland	ENCFF865IXT_ENCFF761PKU_ENCFF112GCV_ENCFF310UCW	prostate
Rectum	Rectum	HN10					mucosa of rectum	ENCFF382PYP,ENCFF173ZPC
Sciatic nerve	Sciatic nerve	EN34	sciatic nerve	ENCFF830CUE,ENCFF779SAR,ENCFF436AWP,ENCFF348VBL	sciatic nerve	ENCFF552QBG
Spinal cord	Spinal cord	HN8									spinal cord
Spleen	Spleen	EN26,EN4,EN9,GT15	spleen	ENCFF727IIE,ENCFF214HLR,ENCFF638DVO,ENCFF468VMN,ENCFF243GGQ	spleen	ENCFF891FHW,ENCFF052RRA,ENCFF737OQO,ENCFF523NCT	spleen	ENCFF758DTU,ENCFF559GDW,ENCFF927GAF,ENCFF805FFP,ENCFF273NFQ,ENCFF322YIK,ENCFF145NKN,ENCFF899KVD,ENCFF214NTL,ENCFF862CEW,ENCFF015DHA	spleen,spleen,spleen,spleen	ENCFF722LEE_ENCFF077FBW_ENCFF634AAL_ENCFF215HQE,ENCFF162OQB_ENCFF387XJD_ENCFF987FRB_ENCFF722HFK,ENCFF221CLN_ENCFF551GZK_ENCFF438NSZ_ENCFF806GMH,ENCFF867EIA_ENCFF842QQE_ENCFF428HQD_ENCFF161AWO	spleen
Ureter	Ureter	EN42	ureter	ENCFF977CYH	ureter	ENCFF635FNH
Uterus	Uterus	CHTN15,CHTN16,EN45,GT2	uterus	ENCFF824VXG,ENCFF705PUR	uterus	ENCFF661ERT,ENCFF372MHJ	uterus	ENCFF231SUE,ENCFF108SAD	uterus	ENCFF609VNS_ENCFF370WIV_ENCFF154QOP_ENCFF700PHX	uterus
Vagina	Vagina	GT14			vagina	ENCFF105WXR,ENCFF872AJU	vagina	ENCFF577QNA,ENCFF165SPP	vagina,vagina	ENCFF547JQK_ENCFF379GSJ_ENCFF738HRV_ENCFF704JSE,ENCFF525EPU_ENCFF904YBG_ENCFF092VQF_ENCFF258LTU	vagina
B cells	B cells	B12	B cell	ENCFF421XIL	B cell	ENCFF963BED,ENCFF245RKH,ENCFF938ICV,ENCFF160SGQ,ENCFF262LZH,ENCFF650BNV	B cell	ENCFF969HEX,ENCFF237WHW,ENCFF057FDT	B cell,B cell,B cell,B cell	ENCFF832BVB_ENCFF350OLM_ENCFF781ZDY,ENCFF452URQ_ENCFF917JIG,ENCFF993MFJ_ENCFF807GVN_ENCFF089VAB,ENCFF429CVH_ENCFF061VAL_ENCFF573FQS	CD19+ B Cells
Monocytes	Monocytes	B1			CD14-positive monocyte	ENCFF771GZH,ENCFF469WRJ,ENCFF508FIN,ENCFF205OAA,ENCFF229GYW,ENCFF834PXB,ENCFF531CKE	CD14-positive monocyte	ENCFF471QGU,ENCFF505MRR,ENCFF455IBA,ENCFF506FIB,ENCFF038CNG,ENCFF634HCJ,ENCFF815DGA	CD14-positive monocyte,CD14-positive monocyte,CD14-positive monocyte,CD14-positive monocyte	ENCFF389PZY_ENCFF587XGD_ENCFF184NWF_ENCFF496PSJ,ENCFF123VGW_ENCFF739LQS,ENCFF459WKU_ENCFF116NCG,ENCFF334MJA_ENCFF127TFL_ENCFF779ZLB	CD14+ Monocytes
NK cells	NK cells	B16	natural killer cell	ENCFF040SJW,ENCFF751CLW,ENCFF986KHO,ENCFF837LBW,ENCFF063YVQ	natural killer cell	ENCFF016INZ,ENCFF886GET,ENCFF145VKG,ENCFF703DTV,ENCFF965NLE	natural killer cell	ENCFF295HGO,ENCFF800YIB,ENCFF569DYR	natural killer cell,natural killer cell,natural killer cell	ENCFF444IFX_ENCFF070QLD_ENCFF802MJK,ENCFF463QOD_ENCFF077KMI_ENCFF608XPJ,ENCFF342GNP_ENCFF029NUW_ENCFF956EMA	Natural Killer Cells
Neutrophils	Neutrophils	B18					neutrophil	ENCFF154RAQ			Neutrophils
PBMCs	PBMCs	B11,B14,B15,B17,B2,B4,B7,HN25					peripheral blood mononuclear cell	ENCFF832RWT,ENCFF168CSQ,ENCFF844OYX			Peripheral Blood Mononuclear Cells
Testis	Testis	EN15,EN16,GT22	testis	ENCFF289LWU	testis	ENCFF806TUA,ENCFF914YUP	testis	ENCFF540YUQ,ENCFF032CSL	testis,testis	ENCFF589CRI_ENCFF229BGF_ENCFF487SXN_ENCFF453LVK,ENCFF428COP_ENCFF665CXY_ENCFF246QNM_ENCFF245HIM	testis
Thyroid gland	Thyroid gland	CHTN11,GT1	thyroid gland	ENCFF911HZG,ENCFF630HMG,ENCFF682VUY	thyroid gland	ENCFF336FSX,ENCFF214NUJ,ENCFF010ZLB,ENCFF703EVD	thyroid gland	ENCFF138WNV,ENCFF751RTT,ENCFF065ZDX,ENCFF270GEZ	thyroid gland,thyroid gland,thyroid gland,thyroid gland	ENCFF379EHP_ENCFF321LZL_ENCFF774RLX_ENCFF397CJU,ENCFF211HIT_ENCFF501SGE_ENCFF546UQS_ENCFF874CKO,ENCFF017LRG_ENCFF229BVH_ENCFF573DJV_ENCFF510THG,ENCFF047YGB_ENCFF145RER_ENCFF050PLB_ENCFF603TNI	thyroid
Tibial artery	Tibial artery	GT4	tibial artery	ENCFF664YGN	tibial artery	ENCFF891UUN,ENCFF053BLB,ENCFF872XQH	tibial artery	ENCFF523WDP,ENCFF945XND	tibial artery,tibial artery	ENCFF586KKK_ENCFF571BDF_ENCFF010WWO,ENCFF013UBZ_ENCFF901QWB_ENCFF972ZHA_ENCFF500RDL
Tibial nerve	Tibial nerve	GT9	tibial nerve	ENCFF512THA	tibial nerve	ENCFF797ISP,ENCFF106UZA,ENCFF100ITH	tibial nerve	ENCFF717AYR,ENCFF739QLX,ENCFF441AHV,ENCFF703WKZ	tibial nerve,tibial nerve,tibial nerve	ENCFF644VHX_ENCFF201UPO_ENCFF038BIZ_ENCFF670BZH,ENCFF639UGW_ENCFF958TLM_ENCFF549DZD_ENCFF670COF,ENCFF798CZY_ENCFF779PMH_ENCFF758AQR_ENCFF543LIT
Trachea	Trachea	CHTN3									trachea
Stomach	Stomach	GT6	stomach	ENCFF028CAI,ENCFF880EHI	stomach	ENCFF981ICF,ENCFF544OHJ,ENCFF033LEB,ENCFF731YGM,ENCFF889SAK,ENCFF221TMD	stomach	ENCFF066ROS,ENCFF257VPC,ENCFF965GSQ,ENCFF910HDI,ENCFF736SWI,ENCFF978AOD,ENCFF372OTI	stomach,stomach,stomach,stomach,stomach,stomach	ENCFF557HYB_ENCFF916TLI,ENCFF384IMH_ENCFF283ZMI_ENCFF732NXU_ENCFF919OEF,ENCFF604WCR_ENCFF664UKA_ENCFF950NLS,ENCFF493HHP_ENCFF641DNV_ENCFF225PPI_ENCFF807KJZ,ENCFF164EEU_ENCFF391KDD_ENCFF493RLF_ENCFF034PJC,ENCFF017QTW_ENCFF751MDE_ENCFF975CDE_ENCFF324HRF
Skeletal muscle	Skeletal muscle of leg,Skeletal muscle of arm,Gastrocnemius medialis,Psoas muscle,Sternocleidomastoid muscle	CHTN14,CHTN24,CHTN27,EN52,EN7,GT10,HN3	gastrocnemius medialis,psoas muscle	ENCFF849FQV,ENCFF080IAR,ENCFF751EAY,ENCFF052XAY,ENCFF616OVJ,ENCFF834CDO,ENCFF252LJK,ENCFF615ZFR,ENCFF425LSL	gastrocnemius medialis,psoas muscle	ENCFF033EQB,ENCFF884XQO,ENCFF780TDG,ENCFF909ISK,ENCFF581OTH,ENCFF020OJE,ENCFF336IOL,ENCFF746ZFS,ENCFF489LII	gastrocnemius medialis,psoas muscle,skeletal muscle tissue	ENCFF714TUQ,ENCFF267KHM,ENCFF776YOM,ENCFF087FDQ,ENCFF401XVC,ENCFF464RXV,ENCFF023HKA,ENCFF034GZW	gastrocnemius medialis,psoas muscle,gastrocnemius medialis,gastrocnemius medialis,gastrocnemius medialis	ENCFF898XFY_ENCFF772JUK_ENCFF149TEN_ENCFF782JRA,ENCFF172AJV_ENCFF520CVN_ENCFF375UAV,ENCFF066BOK_ENCFF431FFY_ENCFF793HOY_ENCFF070MOG,ENCFF712ATQ_ENCFF880UEZ_ENCFF825YXF_ENCFF055HAN,ENCFF103WUK_ENCFF707BCP_ENCFF638ZRF_ENCFF643VTS	skeletal muscle
Heart	Right ventricle myocardium inferior of heart,Right ventricle myocardium superior of heart,Right atrium auricular region of heart,Right atrium of heart,Septum of heart,Left ventricle of heart,Left atrium of heart,Left ventricle myocardium inferior of heart,Right ventricle of heart	EN13,EN17,EN2,EN21,EN23,EN31,EN32,EN33,EN37,EN44,EN49,EN50,EN51,GT5,GT8	Right ventricle myocardium inferior,left cardiac atrium,Right ventricle myocardium superior,heart right ventricle,heart left ventricle,right cardiac atrium,right atrium auricular region,left ventricle myocardium inferior,cardiac septum	ENCFF119EAP,ENCFF515EVC,ENCFF241UNR,ENCFF803AAK,ENCFF851UZI,ENCFF407YHM,ENCFF712BJW,ENCFF268IAU,ENCFF790ZOM,ENCFF442JHH,ENCFF320CXX,ENCFF078RSS,ENCFF252GCN,ENCFF893PDK,ENCFF344CDB,ENCFF169LSG,ENCFF535VTB,ENCFF993YBG,ENCFF343RCO,ENCFF012BKZ,ENCFF738ZVY,ENCFF172AHA,ENCFF343GGF,ENCFF568NPG,ENCFF548AUJ,ENCFF743LDX,ENCFF904QPU,ENCFF966JZT,ENCFF085ASE,ENCFF135EYC,ENCFF915AJN,ENCFF067XXJ,ENCFF544RZR,ENC…	Right ventricle myocardium inferior,left cardiac atrium,Right ventricle myocardium superior,heart right ventricle,heart left ventricle,right cardiac atrium,right atrium auricular region,left ventricle myocardium inferior,cardiac septum	ENCFF616WCY,ENCFF412VAL,ENCFF741VGA,ENCFF461LFX,ENCFF038ZBF,ENCFF979JED,ENCFF528XPM,ENCFF273NKF,ENCFF521JOO,ENCFF627FIO,ENCFF857HDH,ENCFF745QII,ENCFF296HHY,ENCFF846JLR,ENCFF458QDV,ENCFF770BCH,ENCFF555FXA,ENCFF591LZL,ENCFF282JHC,ENCFF221GCG,ENCFF961TWL,ENCFF085ORG,ENCFF488JII,ENCFF536NFY,ENCFF910STM,ENCFF003CAJ,ENCFF825VZG	heart right ventricle,heart left ventricle,right cardiac atrium,right atrium auricular region,left ventricle myocardium inferior	ENCFF570DDI,ENCFF442MTS,ENCFF797XLL,ENCFF245RGA,ENCFF600QTP,ENCFF329CDU,ENCFF749JEY,ENCFF521HKS,ENCFF913SWW,ENCFF824TUN,ENCFF906EQK,ENCFF007OIY,ENCFF635VBV,ENCFF104GTG,ENCFF214YFB,ENCFF095OXH,ENCFF380YWT,ENCFF336ETH,ENCFF654RND,ENCFF610WJV,ENCFF059ERB,ENCFF037RUM,ENCFF499HFY,ENCFF153OUB,ENCFF970DMJ,ENCFF561EZS,ENCFF340SAM	heart right ventricle,right atrium auricular region,left ventricle myocardium inferior,heart right ventricle,heart right ventricle,heart left ventricle,heart left ventricle,heart right ventricle,heart left ventricle,heart right ventricle,right atrium auricular region,heart left ventricle,heart left ventricle,heart right ventricle,heart right ventricle,heart left ventricle	ENCFF700MXZ_ENCFF663EZB_ENCFF400FAA_ENCFF430LIA,ENCFF832GZH_ENCFF646DAW_ENCFF337EUB_ENCFF886TBW,ENCFF644JWK_ENCFF237QAL_ENCFF960KLD_ENCFF829QZW,ENCFF315VTA_ENCFF538YZL_ENCFF346GTT_ENCFF359FNN,ENCFF407UXA_ENCFF119FKH_ENCFF378PDO_ENCFF170TDI,ENCFF891ETR_ENCFF030MCS_ENCFF843XSG,ENCFF417JSF_ENCFF651XRK_ENCFF320IPT_ENCFF440RUS,ENCFF118JST_ENCFF446ELY_ENCFF509VVM_ENCFF257ODJ,ENCFF122VLP_ENCFF869EMQ_ENC…	left ventricle,left atrium,heart
Aorta	Ascending aorta,Aorta	EN29,GT28	aorta	ENCFF116BZN	ascending aorta,aorta	ENCFF011AIY,ENCFF406TIC,ENCFF289CAI,ENCFF829CJM	ascending aorta,aorta	ENCFF524AKO,ENCFF033TXD,ENCFF872XZM,ENCFF994ZGB	ascending aorta,ascending aorta	ENCFF707HLC_ENCFF935CPK_ENCFF557HHH_ENCFF880CZK,ENCFF022SDS_ENCFF132YWJ_ENCFF118EKX_ENCFF857NIC	aorta
Liver	Left lobe of liver,Right lobe of liver,Liver	HCC5,HCC10,HCC11,HCC4,CHTN17,CHTN23,EN10,EN11,EN54,EN55,EN8,GT26,HE25_LivPowPC,HE26_LivPermPowPC	right lobe of liver,left lobe of liver,liver	ENCFF854ULK,ENCFF415YNL,ENCFF318SNW,ENCFF385DEZ,ENCFF360SWK,ENCFF631JIS,ENCFF188RKV,ENCFF488BRH	right lobe of liver,left lobe of liver	ENCFF905THS,ENCFF096WOZ,ENCFF030GBB,ENCFF629FBJ,ENCFF912XTH,ENCFF644RPH	right lobe of liver,liver	ENCFF382EMP,ENCFF193GDV,ENCFF805YRQ	right lobe of liver	ENCFF020EPF_ENCFF917LFF_ENCFF764VSN_ENCFF005YBS	liver
Breast	Breast mammary,Breast epithelium	BCT37,BCT43,BCT5,GT13	breast epithelium	ENCFF402SHW,ENCFF934JPB,ENCFF749WUW	breast epithelium	ENCFF594NFE,ENCFF557QSP	breast epithelium	ENCFF988ZYW,ENCFF507WEL	breast epithelium	ENCFF549MXK_ENCFF278ZAD_ENCFF085IYD_ENCFF271PWB	breast
Pancreas	Body of pancreas,Pancreas	Met6,EN1,EN20,EN3,EN35,EN36,GT18	pancreas,body of pancreas	ENCFF029YUG,ENCFF707EUL,ENCFF305BGH,ENCFF678PAI,ENCFF480ITE,ENCFF120RSA,ENCFF979PBH,ENCFF379DHP,ENCFF095GJW	pancreas,body of pancreas	ENCFF949DIO,ENCFF607GTK,ENCFF143FCH,ENCFF539QAF,ENCFF118OAK,ENCFF631BPK,ENCFF314WDG,ENCFF165ZJA,ENCFF902TDY,ENCFF039OWV,ENCFF171ZRD,ENCFF517PFR	pancreas,body of pancreas	ENCFF498SSN,ENCFF450OXP,ENCFF714JDQ,ENCFF610VHP,ENCFF062NKK,ENCFF770HCQ,ENCFF271OHD,ENCFF654QRM,ENCFF987GGX,ENCFF731GWD	pancreas,pancreas,pancreas,pancreas,body of pancreas,body of pancreas,pancreas,pancreas,body of pancreas,body of pancreas	ENCFF330ZGD_ENCFF236JWD_ENCFF859IVY_ENCFF890FKH,ENCFF345NSW_ENCFF036WJV_ENCFF907EJV,ENCFF213UEB_ENCFF682UWZ_ENCFF948MEI_ENCFF232BMJ,ENCFF876OBV_ENCFF083ENU_ENCFF306RJQ_ENCFF297EQI,ENCFF597SDR_ENCFF229WEL_ENCFF049EBZ,ENCFF225DKL_ENCFF127LVQ_ENCFF853NJX_ENCFF893BCC,ENCFF459FAM_ENCFF317PKP_ENCFF641QSU,ENCFF349ZMO_ENCFF849YNY_ENCFF827CBM_ENCFF521NYK,ENCFF649PLC_ENCFF138VRG_ENCFF940UMR_ENCFF078UTK,ENC…	pancreas
Colon	Sigmoid colon,Left colon,Colonic mucosa,Transverse colon,Mucosa of descending colon	EN14,EN24,EN5,GT25,GT27	left colon,colonic mucosa,mucosa of descending colon,transverse colon,sigmoid colon	ENCFF009YES,ENCFF081FUV,ENCFF191ZOC,ENCFF721WEZ,ENCFF591HMI,ENCFF563UYM,ENCFF355GMG,ENCFF054QTC,ENCFF846PJS,ENCFF452WBJ,ENCFF018EMP,ENCFF270JNZ	left colon,colonic mucosa,mucosa of descending colon,transverse colon,sigmoid colon	ENCFF341AEQ,ENCFF042YMQ,ENCFF769AMF,ENCFF519VQD,ENCFF157TDQ,ENCFF515TNB,ENCFF796LSS,ENCFF903UTH,ENCFF503AZD,ENCFF898GNI,ENCFF690KZJ,ENCFF274XSP,ENCFF525MGN,ENCFF084NNT	transverse colon,sigmoid colon,colonic mucosa	ENCFF266NWL,ENCFF142COP,ENCFF294GNO,ENCFF368OSK,ENCFF014ZMR,ENCFF208DJA,ENCFF414SKU,ENCFF231VWX,ENCFF759DJM,ENCFF111SYA,ENCFF549AXK,ENCFF341BPG,ENCFF089APD	transverse colon,mucosa of descending colon,transverse colon,sigmoid colon,sigmoid colon,colonic mucosa,sigmoid colon,transverse colon,transverse colon	ENCFF291LZE_ENCFF339CRV_ENCFF318ECM_ENCFF493XMW,ENCFF528JMP_ENCFF258EWK_ENCFF890UWL,ENCFF753MXL_ENCFF252OBP_ENCFF532ZGB_ENCFF646EZE,ENCFF299OOV_ENCFF237VMY_ENCFF111DLN_ENCFF154FOF,ENCFF749HRV_ENCFF800VAP_ENCFF468UEP,ENCFF841ILF_ENCFF173NSX_ENCFF004SRJ_ENCFF546ZNQ,ENCFF028FLY_ENCFF886LUE_ENCFF322NLT_ENCFF634JUC,ENCFF138FMV_ENCFF487CTD_ENCFF741NZM_ENCFF626YRZ,ENCFF405NTZ_ENCFF568IBR_ENCFF427MZX_ENC…	colon
Lung	Lower lobe of left lung,Upper lobe of left lung,Left lung,Lung	Met8,EN18,EN22,EN27,EN38,EN53,GT29	upper lobe of left lung,lung,lower lobe of left lung,left lung	ENCFF348XSG,ENCFF537TOU,ENCFF818EYD,ENCFF899TQV,ENCFF052DWZ	upper lobe of left lung,lung,lower lobe of left lung,left lung	ENCFF751WMO,ENCFF041XPT,ENCFF993CLU,ENCFF155DNH,ENCFF293PAS,ENCFF169ADV,ENCFF136IYG,ENCFF151SXP,ENCFF977IJW,ENCFF190WKI,ENCFF748HFC,ENCFF349QTP	upper lobe of left lung,lung,lower lobe of left lung,left lung	ENCFF496RDA,ENCFF381SFJ,ENCFF882VLE,ENCFF200VYQ,ENCFF652JPJ,ENCFF314QTE,ENCFF448PFH,ENCFF014OZD,ENCFF846LAZ,ENCFF683QWQ	left lung,lower lobe of left lung,upper lobe of left lung,upper lobe of left lung,upper lobe of left lung,upper lobe of left lung,left lung,lower lobe of left lung	ENCFF935VSX_ENCFF642TNR_ENCFF397ZHX_ENCFF975RFH,ENCFF615BRP_ENCFF902HIA_ENCFF375YPQ_ENCFF033FEG,ENCFF279ZNA_ENCFF282VQS_ENCFF054VRQ_ENCFF468WUY,ENCFF674RXU_ENCFF996QZC_ENCFF607SXR_ENCFF862ZOO,ENCFF505TAB_ENCFF117DUU_ENCFF752LEN_ENCFF750ENA,ENCFF960WAV_ENCFF372LSW_ENCFF174WAB_ENCFF543MYI,ENCFF990HTO_ENCFF973MQG_ENCFF441OEQ_ENCFF002ZEZ,ENCFF421SBY_ENCFF032IZZ_ENCFF504NPN_ENCFF812ODW	lung
T cells	Pan T cells,Cytotoxic T cells,Helper T cells	B10,B13,B5,B6,B8,B9	CD4-positive, alpha-beta T cell,CD8-positive, alpha-beta T cell,T-cell	ENCFF246KRE,ENCFF035XXI,ENCFF273DGN,ENCFF105ZAX,ENCFF867TMP,ENCFF788BUI,ENCFF058UYY,ENCFF628SES	CD4-positive, alpha-beta T cell,CD8-positive, alpha-beta T cell,T-cell	ENCFF538PLU,ENCFF300GQH,ENCFF896EFL,ENCFF048LCV,ENCFF102CUO,ENCFF139OOE,ENCFF632GSK,ENCFF360ZMS,ENCFF433ZLN,ENCFF953UPF,ENCFF772TLO,ENCFF566TYK,ENCFF856GNF,ENCFF023AUG,ENCFF139HDN,ENCFF615CMQ,ENCFF956LXQ,ENCFF022CDR,ENCFF220XPZ,ENCFF978APK,ENCFF188HUC,ENCFF478ZZJ,ENCFF458UYZ,ENCFF487LCQ,ENCFF488EGS,ENCFF776FXT,ENCFF331AUI,ENCFF984DWL,ENCFF502HAZ,ENCFF237YDB,ENCFF828FGS,ENCFF265ZRC,ENCFF763HSO,ENC…	CD4-positive, alpha-beta T cell,CD8-positive, alpha-beta T cell,T-cell	ENCFF068XUG,ENCFF977EXB,ENCFF941FZG,ENCFF269VVP,ENCFF923MOT,ENCFF823JZP,ENCFF653VLZ,ENCFF169KQL,ENCFF114ZID,ENCFF444VDS	T-cell,CD4-positive, alpha-beta T cell,CD8-positive, alpha-beta T cell,CD4-positive, alpha-beta T cell,CD8-positive, alpha-beta T cell,T-cell,T-cell,T-cell	ENCFF470NUO_ENCFF540TKM_ENCFF643EGV,ENCFF753JMD_ENCFF059IYG_ENCFF427RME,ENCFF800AIM_ENCFF220LVT_ENCFF966FLQ,ENCFF363IZB_ENCFF591RWC_ENCFF256WHR,ENCFF641UWX_ENCFF507AEW_ENCFF272WIY,ENCFF751PBQ_ENCFF896VDJ_ENCFF787LLC,ENCFF499NHY_ENCFF560YNU_ENCFF787PDH,ENCFF506DVU_ENCFF863YFO_ENCFF906URN	CD8+ T Cells,CD4+ T Cells
Adipose	Omental fat pad,Mesenteric fat pad,Subcutaneous adipose tissue	EN48,GT16,GT3	omental fat pad,mesenteric fat pad,subcutaneous adipose tissue	ENCFF096PUC,ENCFF168WTX,ENCFF865MCM	omental fat pad,mesenteric fat pad	ENCFF933ASP,ENCFF436YWU,ENCFF925JXF					adipose tissue
Skin	Lower leg skin,Suprapubic skin	GT20,GT23			suprapubic skin,lower leg skin	ENCFF780WOI,ENCFF577YQU,ENCFF669VJK,ENCFF116DZJ	suprapubic skin	ENCFF398EEO	lower leg skin	ENCFF241LIT_ENCFF230VWV_ENCFF838CRU	skin
Lymph node	Pulmonary lymph node,Peribronchial lymph node,Periaortic lymph node,Pericolonic lymph node	CHTN18,CHTN19,CHTN20,CHTN21									lymph node
Small intestine	Ileum,Jejunum,Duodenum	CHTN12,CHTN2,EN47			small intestine	ENCFF607QNJ	small intestine,duodenal mucosa	ENCFF618CUQ,ENCFF574FYX,ENCFF074WDV,ENCFF922GGA	small intestine	ENCFF208PEH_ENCFF566FYS_ENCFF359DGK	small intestine
Esophagus	Esophagus squamous epithelium,Esophagus muscularis mucosa	GT12,GT19	esophagus squamous epithelium,esophagus muscularis mucosa	ENCFF181DWD,ENCFF282ETP	esophagus squamous epithelium,esophagus muscularis mucosa	ENCFF839REP,ENCFF726TPF	esophagus squamous epithelium,esophagus muscularis mucosa	ENCFF847EPP,ENCFF253VVF,ENCFF673PCP,ENCFF057CRD,ENCFF982LEG,ENCFF463TWZ,ENCFF004ANL,ENCFF960JWJ	esophagus squamous epithelium,esophagus muscularis mucosa	ENCFF841VBI_ENCFF764HZI_ENCFF037TME_ENCFF536DEU,ENCFF886QYD_ENCFF344ITP_ENCFF322ZPK_ENCFF526HRV	esophagus

### Sheet: assay_comparison_overlap
Tissue type	Anchored on PRO-cap elements					Anchored on other annotations
	ATAC	DNase	H3K27ac	cCRE	CAGE	ATAC	DNase	H3K27ac	cCRE	CAGE
Adrenal gland	0.95 (52,251/55,150)	0.88 (48,344/55,150)	0.95 (52,233/55,150)	0.83 (45,562/55,150)	0.22 (12,023/55,150)	0.17 (48,170/283,394)	0.19 (62,804/338,388)	0.33 (34,832/106,209)	0.60 (65,951/109,940)	0.84 (19,813/23,721)
Appendix					0.38 (13,863/36,479)					0.68 (29,056/42,816)
Bladder			0.64 (19,203/30,201)		0.40 (12,042/30,201)			0.37 (19,805/53,588)		0.70 (23,258/33,265)
Left frontal of cerebral cortex		1.00 (443/443)			0.93 (413/443)		0.03 (2,323/87,148)			0.06 (2,605/46,633)
Temporal lobe of cerebral cortex			0.78 (31,628/40,499)		0.38 (15,229/40,499)			0.31 (29,387/93,810)		0.75 (32,039/42,534)
Cerebellum	0.51 (16,079/31,781)	0.80 (25,353/31,781)			0.48 (15,369/31,781)	0.34 (14,609/42,908)	0.31 (32,221/103,585)			0.58 (37,085/63,725)
Gallbladder	0.91 (31,313/34,442)	0.73 (25,055/34,442)			0.37 (12,710/34,442)	0.18 (30,314/169,914)	0.31 (31,487/102,614)			0.70 (25,887/37,223)
Gastroesophageal sphincter	0.88 (30,292/34,605)		0.98 (34,052/34,605)			0.25 (29,078/114,592)		0.29 (23,654/82,812)
Kidney	0.94 (27,921/29,691)	0.80 (23,762/29,691)	0.86 (25,680/29,691)		0.44 (12,948/29,691)	0.18 (26,774/148,859)	0.13 (29,093/229,151)	0.28 (22,107/78,228)		0.72 (26,208/36,487)
Ovary	0.95 (50,121/52,710)	0.86 (45,253/52,710)	0.81 (42,709/52,710)	0.74 (39,154/52,710)	0.27 (14,178/52,710)	0.16 (43,670/278,124)	0.19 (55,471/290,132)	0.60 (25,834/43,034)	0.66 (57,580/86,903)	0.85 (28,280/33,156)
Parotid gland					0.48 (8,457/17,548)					0.55 (17,977/32,824)
Penis					0.45 (12,723/28,584)					0.52 (26,393/50,360)
Peyer's patch	0.70 (27,466/39,478)	0.88 (34,596/39,478)	0.98 (38,542/39,478)	0.87 (34,398/39,478)		0.37 (25,550/68,348)	0.19 (45,592/246,316)	0.34 (29,904/89,066)	0.50 (50,641/102,274)
Prostate gland	0.58 (18,635/32,043)	0.75 (24,145/32,043)	0.92 (29,609/32,043)	0.83 (26,497/32,043)	0.41 (13,138/32,043)	0.36 (18,456/51,636)	0.36 (31,544/88,466)	0.41 (23,331/56,280)	0.50 (38,946/77,505)	0.77 (26,064/34,026)
Rectum			0.90 (48,287/53,527)					0.42 (33,674/80,154)
Sciatic nerve	0.90 (35,149/39,164)	0.63 (24,757/39,164)				0.15 (30,986/205,317)	0.22 (28,559/130,164)
Spinal cord					0.94 (496/526)					0.05 (3,014/59,401)
Spleen	0.86 (42,587/49,487)	0.74 (36,822/49,487)	0.98 (48,508/49,487)	0.64 (31,769/49,487)	0.28 (14,052/49,487)	0.15 (41,563/283,020)	0.10 (46,923/447,049)	0.32 (33,283/105,217)	0.71 (45,288/63,643)	0.85 (27,207/32,010)
Ureter	0.93 (17,368/18,580)	0.83 (15,348/18,580)				0.14 (17,633/125,586)	0.18 (19,444/105,628)
Uterus	0.85 (44,450/52,481)	0.71 (37,283/52,481)	0.88 (46,055/52,481)	0.70 (36,808/52,481)	0.29 (15,333/52,481)	0.26 (39,908/151,219)	0.38 (45,855/119,873)	0.38 (29,393/77,147)	0.62 (53,005/85,890)	0.81 (31,600/39,157)
Vagina		0.39 (11,742/30,477)	0.97 (29,670/30,477)	0.46 (13,975/30,477)	0.42 (12,683/30,477)		0.08 (13,327/161,017)	0.25 (23,183/92,221)	0.66 (17,802/27,037)	0.75 (24,793/33,041)
B cells	0.89 (25,760/28,800)	0.91 (26,250/28,800)	0.98 (28,131/28,800)	0.94 (27,151/28,800)	0.46 (13,370/28,800)	0.34 (21,690/62,919)	0.17 (31,619/185,598)	0.15 (20,471/133,799)	0.42 (39,874/95,746)	0.61 (30,114/49,508)
Monocytes		0.93 (23,099/24,906)	0.97 (24,277/24,906)	0.92 (22,833/24,906)	0.52 (12,984/24,906)		0.16 (32,480/208,851)	0.06 (24,799/437,805)	0.35 (35,808/101,674)	0.55 (32,090/58,655)
NK cells	0.97 (23,897/24,631)	0.93 (22,962/24,631)	0.99 (24,295/24,631)	0.95 (23,455/24,631)	0.53 (12,984/24,631)	0.12 (22,488/182,283)	0.20 (29,244/146,496)	0.14 (18,092/125,208)	0.39 (35,913/92,640)	0.58 (30,714/53,314)
Neutrophils			0.99 (7,735/7,808)		0.77 (5,998/7,808)			0.13 (8,632/66,237)		0.35 (17,803/51,040)
PBMCs			0.73 (29,638/40,372)		0.40 (16,307/40,372)			0.55 (22,385/40,620)		0.71 (38,631/54,213)
Testis	0.53 (25,776/48,785)	0.75 (36,522/48,785)	0.77 (37,593/48,785)	0.68 (33,405/48,785)	0.37 (18,090/48,785)	0.42 (22,476/53,327)	0.21 (48,973/229,262)	0.44 (27,464/63,025)	0.66 (47,034/71,032)	0.68 (40,185/58,744)
Thyroid gland	0.86 (46,070/53,536)	0.86 (45,853/53,536)	0.91 (48,927/53,536)	0.83 (44,684/53,536)	0.27 (14,199/53,536)	0.27 (43,508/160,925)	0.19 (60,645/312,262)	0.41 (34,116/83,115)	0.47 (65,357/138,461)	0.82 (28,710/35,141)
Tibial artery	0.92 (22,829/24,744)	0.88 (21,739/24,744)	0.96 (23,805/24,744)	0.88 (21,695/24,744)		0.24 (22,831/96,242)	0.09 (29,206/337,708)	0.29 (18,103/63,469)	0.47 (32,410/68,830)
Tibial nerve	0.79 (16,956/21,489)	0.84 (17,974/21,489)	0.99 (21,337/21,489)	0.91 (19,470/21,489)		0.34 (17,318/51,163)	0.08 (22,967/305,548)	0.17 (18,241/105,715)	0.37 (29,837/81,490)
Trachea					0.44 (11,629/26,459)					0.67 (23,398/34,792)
Stomach	0.86 (30,340/35,157)	0.84 (29,384/35,157)	0.99 (34,633/35,157)	0.87 (30,758/35,157)		0.27 (30,983/113,098)	0.12 (36,761/302,931)	0.24 (26,341/109,095)	0.44 (46,931/106,440)
Skeletal muscle	0.92 (43,889/47,814)	0.92 (43,994/47,814)	0.94 (44,820/47,814)	0.85 (40,778/47,814)	0.27 (12,798/47,814)	0.22 (43,806/203,472)	0.15 (62,277/421,868)	0.30 (29,043/97,334)	0.48 (65,644/136,824)	0.80 (25,217/31,366)
Heart	0.96 (63,951/66,709)	0.89 (59,625/66,709)	0.98 (65,055/66,709)	0.81 (54,097/66,709)	0.25 (16,467/66,709)	0.16 (68,202/427,845)	0.09 (81,910/909,720)	0.31 (45,409/144,187)	0.58 (82,276/141,970)	0.70 (36,670/52,735)
Aorta	0.93 (20,336/21,780)	0.92 (20,078/21,780)	0.97 (21,101/21,780)	0.89 (19,292/21,780)	0.49 (10,778/21,780)	0.23 (22,897/99,483)	0.08 (29,423/362,412)	0.24 (19,791/84,097)	0.47 (30,292/63,854)	0.62 (22,740/36,815)
Liver	0.93 (73,428/79,186)	0.75 (59,540/79,186)	0.90 (71,638/79,186)	0.51 (40,409/79,186)	0.17 (13,816/79,186)	0.27 (79,516/293,752)	0.21 (79,011/378,218)	0.46 (51,107/111,635)	0.85 (51,821/61,105)	0.84 (26,128/30,955)
Breast	0.90 (29,061/32,463)	0.71 (23,042/32,463)	0.97 (31,573/32,463)	0.79 (25,523/32,463)	0.39 (12,515/32,463)	0.21 (26,141/125,993)	0.24 (29,235/121,067)	0.22 (23,085/104,902)	0.53 (37,628/70,831)	0.75 (24,415/32,533)
Pancreas	0.93 (46,713/50,215)	0.91 (45,522/50,215)	0.90 (45,220/50,215)	0.85 (42,653/50,215)	0.26 (13,081/50,215)	0.18 (45,782/258,497)	0.17 (63,534/373,758)	0.36 (30,845/86,808)	0.55 (69,886/126,138)	0.79 (24,147/30,700)
Colon	0.95 (54,337/57,451)	0.91 (52,256/57,451)	0.96 (55,424/57,451)	0.80 (46,224/57,451)	0.29 (16,722/57,451)	0.20 (57,314/292,533)	0.10 (71,040/688,974)	0.29 (38,286/131,954)	0.62 (69,721/112,381)	0.68 (37,176/54,362)
Lung	0.89 (50,830/56,894)	0.87 (49,347/56,894)	0.93 (53,036/56,894)	0.73 (41,743/56,894)	0.28 (16,027/56,894)	0.18 (51,059/286,496)	0.09 (69,086/734,143)	0.28 (37,472/135,475)	0.69 (62,796/91,490)	0.72 (33,642/46,609)
T cells	0.90 (37,825/42,091)	0.96 (40,254/42,091)	0.97 (40,900/42,091)	0.93 (39,115/42,091)	0.39 (16,474/42,091)	0.21 (32,174/153,113)	0.20 (50,031/244,830)	0.08 (28,404/338,451)	0.49 (62,851/128,379)	0.69 (40,626/58,941)
Adipose	0.92 (29,928/32,472)	0.56 (18,272/32,472)			0.37 (12,176/32,472)	0.16 (31,746/200,092)	0.06 (22,964/385,169)			0.74 (24,593/33,446)
Skin		0.85 (24,647/28,968)	0.91 (26,381/28,968)	0.42 (12,147/28,968)	0.33 (9,461/28,968)		0.08 (33,432/434,293)	0.33 (21,157/63,749)	0.85 (14,996/17,581)	0.74 (15,118/20,517)
Lymph node					0.26 (13,225/51,702)					0.77 (23,712/30,869)
Small intestine		0.83 (31,411/37,828)	0.93 (35,267/37,828)	0.77 (29,059/37,828)	0.37 (13,956/37,828)		0.24 (44,224/185,865)	0.26 (28,921/112,829)	0.59 (43,847/74,873)	0.75 (29,541/39,327)
Esophagus	0.50 (29,113/57,850)	0.34 (19,777/57,850)	0.96 (55,569/57,850)	0.30 (17,510/57,850)	0.25 (14,289/57,850)	0.36 (28,259/77,892)	0.06 (23,938/378,787)	0.31 (37,041/120,406)	0.89 (20,669/23,107)	0.79 (27,222/34,256)

### Sheet: ProCapNet_models
PRO-cap ID	Tissue/cell type	Assay type	ENCODE ID	GEO ID
EN23	Heart	DNase-seq	ENCFF616WCY
EN5	Large intestine	DNase-seq	ENCFF769AMF
GT24	Small intestine	DNase-seq	ENCFF830VSE
EN3	Pancreas	DNase-seq	ENCFF949DIO
GT17	Adrenal gland	DNase-seq	ENCFF669RIT
GT1	Thyroid	DNase-seq	ENCFF336FSX
BCT5	Breast	DNase-seq	ENCFF594NFE
EN6	Ovary	DNase-seq	ENCFF816OUE
CHTN15	Uterus	DNase-seq	ENCFF661ERT
EN4	Spleen	DNase-seq	ENCFF523NCT
GT22	Testis	DNase-seq	ENCFF914YUP
GT23	Skin	DNase-seq	ENCFF669VJK
EN18	Lung	DNase-seq	ENCFF977IJW
EN12	Kidney	DNase-seq	ENCFF132KNJ
EN55	Liver	ATAC-seq	ENCFF654SUU
SC5	ESC	ATAC-seq		GSE267154

### Sheet: PE_links
Tissue type	Thresholded element gene links	Element gene links
Breast	ENCFF502MYU	ENCFF889APJ
Small intestine	ENCFF618HVK	ENCFF201ICX
Liver	ENCFF216HEG	ENCFF962RAH
Ovary	ENCFF149LCX	ENCFF839NGQ
Pancreas	ENCFF808GUC	ENCFF720BBA
Heart	ENCFF838PJZ	ENCFF496YOK
Large intestine	ENCFF376YZH	ENCFF487XHQ
Testis	ENCFF574XIO	ENCFF766VVI
Lung	ENCFF941LWH	ENCFF459TXD
Spleen	ENCFF129XRL	ENCFF035YFX
Adrenal gland	ENCFF964MSN	ENCFF669WOJ
Thyroid	ENCFF614XVZ	ENCFF972OYK
Uterus	ENCFF330RVX	ENCFF061ZIZ
Skin	ENCFF973WSQ	ENCFF697NKT
Kidney	ENCFF124DGT	ENCFF938RXY
ESCs	ENCFF931OGC	ENCFF639BAS
