## Supplementary Table 4 for "The nascent transcriptome delineates the regulatory landscape in human health and disease"

### Sheet: Sheet1
Variant	TRECoordinate	TRESequence	TRECloningPrimer_Forward	TRECloningPrimer_Reverse	TREMutagenesisPrimer_Forward	TREMutagenesisPrimer_Reverse
rs6426833	chr1:19844867-19845867	CTTTCTTCTATTCTCAGATTGTTGACCTTGATTTTTCTTCCCTCTTTCATAAAAAACACACAAAGGCATTTCACTGGCAATCGAACCACCCTCTTCTGCACAGAGGCCTCGGGAGATTTATTTCCATCCCAGAGTAAAGTCCTAGGCTGTAGTCTTGGCTCCAGCCTCGGCCCCGTGTTACAGAAAAAAACAAAACAAAACAAAACAAAACAAAACAAAACAAAACAAAACAAAAAACACAGTTGTTCAGTTTTTCCTCGACAGTGACCTCCTACTCTAAAATAAACAACCATGACTGAAAGGGGAGGAAAGAAAGACACAATGTTTTCCAAATGTGATACAGAATTCAAGGGTGAGAGGATGAGAGGGTGAGGGAGTGAGGGGTGGAGCTTGGAATAT…	GGGGACAACTTTGTACAAAAAAGTTGGCACCCTTTCTTCTATTCTCAGATTGT	GGGGACAACTTTGTACAAGAAAGTTGGCAATCTTCACACTCCTTAAACAAAGT	CTGAAACAGCTGAGTCAGCAACGGAGAGAC	GTCTCTCCGTTGCTGACTCAGCTGTTTCAG
